# Integrated analyses of early responses to radiation in glioblastoma identify new alterations in RNA processing and candidate target genes to improve treatment outcomes

**DOI:** 10.1101/863852

**Authors:** Saket Choudhary, Suzanne C. Burns, Hoda Mirsafian, Wenzheng Li, Dat T. Vo, Mei Qiao, Andrew D. Smith, Luiz O. Penalva

## Abstract

**Background:** High-dose radiation is the main component of glioblastoma therapy. Unfortunately, radio-resistance is a common problem and a major contributor to tumor relapse. Understanding the molecular mechanisms driving response to radiation is critical for identifying regulatory routes that could be targeted to improve treatment response.

**Methods:** We conducted an integrated analysis in the U251 and U343 glioblastoma cell lines to map early alterations in the expression of genes at three levels: transcription, splicing, and translation in response to ionizing radiation.

**Results:** Changes at the transcriptional level were the most prevalent response. Downregulated genes are strongly associated with cell cycle and DNA replication and linked to a coordinated module of expression. Alterations in this group are likely driven by decreased expression of the transcription factor FOXM1 and members of the E2F family. Genes involved in RNA regulatory mechanisms were affected at the mRNA, splicing, and translation levels, highlighting their importance in radiation-response. We identified a number of oncogenic factors, with an increased expression upon radiation exposure, including BCL6, RRM2B, IDO1, FTH1, APIP, and LRIG2 and lncRNAs NEAT1 and FTX. Several of these targets have been previously implicated in radio-resistance. Therefore, antagonizing their effects post-radiation could increase therapeutic efficacy.

**Conclusions:** Our integrated analysis provides a comprehensive view of early response to radiation in glioblastoma. We identify new biological processes involved in altered expression of various oncogenic factors and suggest new target options to increase radiation sensitivity and prevent relapse.
