## Supplementary material for "Integrated analyses of early responses to radiation in glioblastoma identify new alterations in RNA processing and candidate target genes to improve treatment outcomes": Table S2

### Sheet: T24vsT1_Down_GO
GO biological process complete	Homo sapiens - REFLIST (20996)	upload_1 (647)	upload_1 (expected)	upload_1 (over/under)	upload_1 (fold Enrichment)	upload_1 (raw P-value)	upload_1 (FDR)
cell cycle (GO:0007049)	1314	204	40.49	+	5.04	1.63e-80	2.58e-76
cell cycle process (GO:0022402)	958	171	29.52	+	5.79	2.56e-74	2.02e-70
mitotic cell cycle (GO:0000278)	677	145	20.86	+	6.95	2.79e-71	1.47e-67
mitotic cell cycle process (GO:1903047)	580	132	17.87	+	7.39	2.62e-67	1.03e-63
chromosome organization (GO:0051276)	1036	153	31.92	+	4.79	4.04e-56	1.28e-52
DNA metabolic process (GO:0006259)	801	124	24.68	+	5.02	7.46e-47	1.96e-43
DNA replication (GO:0006260)	212	70	6.53	+	10.72	3.6e-44	8.12e-41
cell division (GO:0051301)	486	93	14.98	+	6.21	1.87e-41	3.69e-38
chromosome segregation (GO:0007059)	264	71	8.14	+	8.73	7.63e-40	1.34e-36
nucleic acid metabolic process (GO:0090304)	2309	195	71.15	+	2.74	2.52e-38	3.61e-35
organelle organization (GO:0006996)	3342	242	102.99	+	2.35	2.4e-38	3.79e-35
nucleobase-containing compound metabolic process (GO:0006139)	2960	219	91.21	+	2.4	2.12e-35	2.79e-32
nuclear division (GO:0000280)	275	66	8.47	+	7.79	1.63e-34	1.98e-31
regulation of cell cycle (GO:0051726)	1177	129	36.27	+	3.56	1.94e-34	2.18e-31
organelle fission (GO:0048285)	303	68	9.34	+	7.28	5.37e-34	5.65e-31
cellular aromatic compound metabolic process (GO:0006725)	3172	225	97.75	+	2.3	6.64e-34	6.55e-31
heterocycle metabolic process (GO:0046483)	3128	223	96.39	+	2.31	8.88e-34	8.25e-31
nuclear chromosome segregation (GO:0098813)	214	58	6.59	+	8.8	8.36e-33	7.33e-30
cellular nitrogen compound metabolic process (GO:0034641)	3608	239	111.18	+	2.15	6.09e-32	5.06e-29
organic cyclic compound metabolic process (GO:1901360)	3391	230	104.49	+	2.2	7.71e-32	6.09e-29
cell cycle phase transition (GO:0044770)	268	62	8.26	+	7.51	1.1e-31	8.24e-29
regulation of cell cycle process (GO:0010564)	761	99	23.45	+	4.22	1.48e-31	1.06e-28
mitotic cell cycle phase transition (GO:0044772)	260	61	8.01	+	7.61	1.78e-31	1.22e-28
DNA conformation change (GO:0071103)	270	61	8.32	+	7.33	1.07e-30	6.75e-28
mitotic nuclear division (GO:0140014)	138	47	4.25	+	11.05	2.17e-30	1.27e-27
sister chromatid segregation (GO:0000819)	138	47	4.25	+	11.05	2.17e-30	1.32e-27
DNA-dependent DNA replication (GO:0006261)	118	44	3.64	+	12.1	7.39e-30	4.17e-27
mitotic sister chromatid segregation (GO:0000070)	105	41	3.24	+	12.67	1.57e-28	8.56e-26
cellular response to DNA damage stimulus (GO:0006974)	762	94	23.48	+	4	2.32e-28	1.22e-25
DNA repair (GO:0006281)	495	75	15.25	+	4.92	1.29e-27	6.35e-25
regulation of mitotic cell cycle (GO:0007346)	636	84	19.6	+	4.29	3.62e-27	1.73e-24
cell cycle G1/S phase transition (GO:0044843)	119	39	3.67	+	10.64	6.72e-25	3.12e-22
DNA packaging (GO:0006323)	174	44	5.36	+	8.21	4.38e-24	1.98e-21
G1/S transition of mitotic cell cycle (GO:0000082)	118	38	3.64	+	10.45	4.57e-24	2e-21
regulation of cell cycle phase transition (GO:1901987)	447	65	13.77	+	4.72	3.8e-23	1.62e-20
spindle organization (GO:0007051)	139	39	4.28	+	9.11	7.5e-23	3.11e-20
regulation of mitotic cell cycle phase transition (GO:1901990)	413	62	12.73	+	4.87	9.39e-23	3.8e-20
regulation of chromosome segregation (GO:0051983)	107	33	3.3	+	10.01	1.4e-20	5.52e-18
cellular component biogenesis (GO:0044085)	2680	171	82.59	+	2.07	5.36e-20	1.97e-17
microtubule cytoskeleton organization involved in mitosis (GO:1902850)	95	31	2.93	+	10.59	5.31e-20	2e-17
protein-DNA complex subunit organization (GO:0071824)	235	44	7.24	+	6.08	1.22e-19	4.38e-17
microtubule cytoskeleton organization (GO:0000226)	456	60	14.05	+	4.27	1.65e-19	5.78e-17
nuclear DNA replication (GO:0033260)	40	23	1.23	+	18.66	1.81e-19	6.21e-17
cell cycle DNA replication (GO:0044786)	41	23	1.26	+	18.2	2.75e-19	9.23e-17
cellular macromolecule biosynthetic process (GO:0034645)	1708	126	52.63	+	2.39	3.99e-19	1.31e-16
centromere complex assembly (GO:0034508)	37	22	1.14	+	19.3	6.5e-19	2.09e-16
chromatin organization (GO:0006325)	690	73	21.26	+	3.43	1.2e-18	3.81e-16
chromatin remodeling at centromere (GO:0031055)	33	21	1.02	+	20.65	1.46e-18	4.51e-16
microtubule-based process (GO:0007017)	644	70	19.85	+	3.53	1.77e-18	5.37e-16
cellular response to stress (GO:0033554)	1662	122	51.22	+	2.38	2.37e-18	6.8e-16
DNA replication-independent nucleosome assembly (GO:0006336)	40	22	1.23	+	17.85	2.29e-18	6.81e-16
macromolecule biosynthetic process (GO:0009059)	1761	127	54.27	+	2.34	2.34e-18	6.83e-16
positive regulation of cell cycle (GO:0045787)	395	54	12.17	+	4.44	2.6e-18	7.33e-16
regulation of mitotic nuclear division (GO:0007088)	185	38	5.7	+	6.67	2.67e-18	7.4e-16
protein-DNA complex assembly (GO:0065004)	197	39	6.07	+	6.42	2.87e-18	7.82e-16
regulation of nuclear division (GO:0051783)	209	40	6.44	+	6.21	2.97e-18	7.94e-16
chromatin assembly (GO:0031497)	132	33	4.07	+	8.11	3.07e-18	8.07e-16
cell cycle checkpoint (GO:0000075)	198	39	6.1	+	6.39	3.34e-18	8.65e-16
DNA replication-independent nucleosome organization (GO:0034724)	41	22	1.26	+	17.41	3.42e-18	8.7e-16
positive regulation of cell cycle process (GO:0090068)	287	46	8.84	+	5.2	4.03e-18	1.01e-15
mitotic spindle organization (GO:0007052)	72	26	2.22	+	11.72	7.16e-18	1.77e-15
CENP-A containing chromatin organization (GO:0061641)	31	20	0.96	+	20.94	7.93e-18	1.84e-15
CENP-A containing nucleosome assembly (GO:0034080)	31	20	0.96	+	20.94	7.93e-18	1.87e-15
nucleosome organization (GO:0034728)	153	34	4.71	+	7.21	2.1e-17	4.74e-15
chromatin assembly or disassembly (GO:0006333)	153	34	4.71	+	7.21	2.1e-17	4.81e-15
negative regulation of cell cycle (GO:0045786)	578	64	17.81	+	3.59	2.52e-17	5.61e-15
histone exchange (GO:0043486)	47	22	1.45	+	15.19	3.22e-17	7.07e-15
nucleosome assembly (GO:0006334)	116	30	3.57	+	8.39	4.82e-17	1.03e-14
DNA recombination (GO:0006310)	215	38	6.63	+	5.74	2.12e-16	4.47e-14
regulation of DNA metabolic process (GO:0051052)	424	52	13.07	+	3.98	6.78e-16	1.41e-13
regulation of sister chromatid segregation (GO:0033045)	84	25	2.59	+	9.66	1.31e-15	2.68e-13
negative regulation of cell cycle process (GO:0010948)	327	45	10.08	+	4.47	1.54e-15	3.11e-13
mitotic cell cycle checkpoint (GO:0007093)	159	32	4.9	+	6.53	2.15e-15	4.3e-13
meiotic cell cycle (GO:0051321)	222	37	6.84	+	5.41	2.75e-15	5.37e-13
telomere maintenance (GO:0000723)	99	26	3.05	+	8.52	4.4e-15	8.37e-13
regulation of mitotic metaphase/anaphase transition (GO:0030071)	55	21	1.69	+	12.39	4.4e-15	8.47e-13
ATP-dependent chromatin remodeling (GO:0043044)	73	23	2.25	+	10.22	6.55e-15	1.22e-12
regulation of metaphase/anaphase transition of cell cycle (GO:1902099)	57	21	1.76	+	11.96	7.83e-15	1.44e-12
telomere organization (GO:0032200)	102	26	3.14	+	8.27	8.04e-15	1.46e-12
regulation of organelle organization (GO:0033043)	1272	95	39.2	+	2.42	1.31e-14	2.32e-12
chromatin remodeling (GO:0006338)	162	31	4.99	+	6.21	1.97e-14	3.45e-12
regulation of mitotic sister chromatid separation (GO:0010965)	61	21	1.88	+	11.17	2.35e-14	4.07e-12
DNA replication initiation (GO:0006270)	32	17	0.99	+	17.24	2.64e-14	4.53e-12
regulation of chromosome organization (GO:0033044)	345	44	10.63	+	4.14	3.65e-14	6.2e-12
negative regulation of mitotic cell cycle (GO:0045930)	306	41	9.43	+	4.35	6.43e-14	1.08e-11
regulation of chromosome separation (GO:1905818)	66	21	2.03	+	10.33	8.43e-14	1.4e-11
regulation of mitotic sister chromatid segregation (GO:0033047)	72	21	2.22	+	9.46	3.48e-13	5.6e-11
double-strand break repair (GO:0006302)	171	30	5.27	+	5.69	3.8e-13	6.06e-11
spindle assembly (GO:0051225)	83	22	2.56	+	8.6	4.87e-13	7.69e-11
negative regulation of cell cycle phase transition (GO:1901988)	232	34	7.15	+	4.76	9.89e-13	1.55e-10
DNA biosynthetic process (GO:0071897)	109	24	3.36	+	7.15	1.33e-12	2.04e-10
DNA integrity checkpoint (GO:0031570)	147	27	4.53	+	5.96	2.25e-12	3.38e-10
regulation of cell cycle G2/M phase transition (GO:1902749)	212	32	6.53	+	4.9	2.3e-12	3.43e-10
negative regulation of mitotic cell cycle phase transition (GO:1901991)	216	32	6.66	+	4.81	3.59e-12	5.25e-10
telomere maintenance via semi-conservative replication (GO:0032201)	26	14	0.8	+	17.47	4.48e-12	6.5e-10
regulation of DNA replication (GO:0006275)	108	23	3.33	+	6.91	7.08e-12	1.02e-09
meiotic cell cycle process (GO:1903046)	165	27	5.08	+	5.31	2.38e-11	3.36e-09
centrosome cycle (GO:0007098)	84	20	2.59	+	7.73	2.97e-11	4.15e-09
regulation of G2/M transition of mitotic cell cycle (GO:0010389)	195	29	6.01	+	4.83	3.43e-11	4.71e-09
nucleobase-containing compound biosynthetic process (GO:0034654)	1129	79	34.79	+	2.27	4.91e-11	6.62e-09
double-strand break repair via homologous recombination (GO:0000724)	90	20	2.77	+	7.21	8.63e-11	1.15e-08
positive regulation of DNA metabolic process (GO:0051054)	233	31	7.18	+	4.32	9.04e-11	1.19e-08
recombinational repair (GO:0000725)	91	20	2.8	+	7.13	1.02e-10	1.34e-08
meiotic nuclear division (GO:0140013)	151	25	4.65	+	5.37	1.05e-10	1.35e-08
nucleic acid phosphodiester bond hydrolysis (GO:0090305)	296	35	9.12	+	3.84	1.05e-10	1.36e-08
regulation of transcription involved in G1/S transition of mitotic cell cycle (GO:0000083)	28	13	0.86	+	15.07	1.1e-10	1.4e-08
establishment of chromosome localization (GO:0051303)	71	18	2.19	+	8.23	1.21e-10	1.52e-08
chromosome localization (GO:0050000)	72	18	2.22	+	8.11	1.47e-10	1.84e-08
metaphase plate congression (GO:0051310)	53	16	1.63	+	9.8	1.49e-10	1.85e-08
heterocycle biosynthetic process (GO:0018130)	1198	81	36.92	+	2.19	1.53e-10	1.89e-08
microtubule organizing center organization (GO:0031023)	94	20	2.9	+	6.9	1.69e-10	2.05e-08
DNA geometric change (GO:0032392)	94	20	2.9	+	6.9	1.69e-10	2.07e-08
aromatic compound biosynthetic process (GO:0019438)	1207	81	37.19	+	2.18	1.93e-10	2.33e-08
protein-containing complex assembly (GO:0065003)	1538	95	47.39	+	2	3.12e-10	3.7e-08
kinetochore organization (GO:0051383)	18	11	0.55	+	19.83	3.32e-10	3.91e-08
mitotic cytokinesis (GO:0000281)	68	17	2.1	+	8.11	4.76e-10	5.52e-08
mitotic spindle assembly (GO:0090307)	34	13	1.05	+	12.41	7.46e-10	8.54e-08
organelle assembly (GO:0070925)	712	56	21.94	+	2.55	8.4e-10	9.55e-08
mitotic metaphase plate congression (GO:0007080)	43	14	1.33	+	10.57	9.3e-10	1.05e-07
negative regulation of mitotic metaphase/anaphase transition (GO:0045841)	28	12	0.86	+	13.91	1.2e-09	1.32e-07
regulation of DNA-dependent DNA replication (GO:0090329)	53	15	1.63	+	9.18	1.19e-09	1.32e-07
negative regulation of sister chromatid segregation (GO:0033046)	36	13	1.11	+	11.72	1.32e-09	1.45e-07
positive regulation of cell cycle phase transition (GO:1901989)	96	19	2.96	+	6.42	1.39e-09	1.52e-07
negative regulation of metaphase/anaphase transition of cell cycle (GO:1902100)	29	12	0.89	+	13.43	1.64e-09	1.78e-07
negative regulation of chromosome segregation (GO:0051985)	37	13	1.14	+	11.4	1.73e-09	1.86e-07
cellular protein-containing complex assembly (GO:0034622)	825	61	25.42	+	2.4	1.77e-09	1.89e-07
G2/M transition of mitotic cell cycle (GO:0000086)	135	22	4.16	+	5.29	1.81e-09	1.92e-07
cell cycle G2/M phase transition (GO:0044839)	137	22	4.22	+	5.21	2.31e-09	2.43e-07
regulation of signal transduction by p53 class mediator (GO:1901796)	180	25	5.55	+	4.51	2.75e-09	2.86e-07
negative regulation of mitotic sister chromatid separation (GO:2000816)	31	12	0.96	+	12.56	3.02e-09	3.12e-07
negative regulation of chromosome separation (GO:1905819)	32	12	0.99	+	12.17	4.04e-09	4.15e-07
DNA strand elongation (GO:0022616)	19	10	0.59	+	17.08	6.38e-09	6.5e-07
spindle checkpoint (GO:0031577)	26	11	0.8	+	13.73	6.6e-09	6.55e-07
spindle assembly checkpoint (GO:0071173)	26	11	0.8	+	13.73	6.6e-09	6.6e-07
mitotic spindle checkpoint (GO:0071174)	26	11	0.8	+	13.73	6.6e-09	6.64e-07
mitotic spindle assembly checkpoint (GO:0007094)	26	11	0.8	+	13.73	6.6e-09	6.68e-07
cytoskeleton-dependent cytokinesis (GO:0061640)	95	18	2.93	+	6.15	6.88e-09	6.79e-07
negative regulation of mitotic sister chromatid segregation (GO:0033048)	34	12	1.05	+	11.45	7.06e-09	6.93e-07
interstrand cross-link repair (GO:0036297)	52	14	1.6	+	8.74	7.3e-09	7.12e-07
DNA duplex unwinding (GO:0032508)	84	17	2.59	+	6.57	7.64e-09	7.4e-07
DNA damage checkpoint (GO:0000077)	135	21	4.16	+	5.05	8.78e-09	8.46e-07
negative regulation of nuclear division (GO:0051784)	53	14	1.63	+	8.57	8.98e-09	8.59e-07
cytokinesis (GO:0000910)	97	18	2.99	+	6.02	9.16e-09	8.71e-07
negative regulation of mitotic nuclear division (GO:0045839)	44	13	1.36	+	9.59	9.87e-09	9.33e-07
DNA strand elongation involved in DNA replication (GO:0006271)	14	9	0.43	+	20.86	1.01e-08	9.52e-07
protein localization to chromosome (GO:0034502)	64	15	1.97	+	7.61	1.06e-08	9.93e-07
positive regulation of mitotic cell cycle (GO:0045931)	153	22	4.71	+	4.67	1.41e-08	1.28e-06
meiotic chromosome segregation (GO:0045132)	89	17	2.74	+	6.2	1.62e-08	1.47e-06
cytoskeleton organization (GO:0007010)	1062	69	32.73	+	2.11	1.65e-08	1.49e-06
anatomical structure homeostasis (GO:0060249)	337	33	10.38	+	3.18	2.6e-08	2.33e-06
ribosome biogenesis (GO:0042254)	289	30	8.91	+	3.37	3.45e-08	3.06e-06
negative regulation of chromosome organization (GO:2001251)	137	20	4.22	+	4.74	5.09e-08	4.47e-06
protein localization to chromosome, centromeric region (GO:0071459)	18	9	0.55	+	16.23	5.22e-08	4.55e-06
DNA synthesis involved in DNA repair (GO:0000731)	52	13	1.6	+	8.11	5.31e-08	4.61e-06
regulation of cyclin-dependent protein serine/threonine kinase activity (GO:0000079)	98	17	3.02	+	5.63	5.65e-08	4.87e-06
regulation of cyclin-dependent protein kinase activity (GO:1904029)	102	17	3.14	+	5.41	9.45e-08	7.98e-06
attachment of spindle microtubules to kinetochore (GO:0008608)	20	9	0.62	+	14.6	1.06e-07	8.88e-06
positive regulation of mitotic cell cycle phase transition (GO:1901992)	79	15	2.43	+	6.16	1.21e-07	1.01e-05
mitotic DNA integrity checkpoint (GO:0044774)	107	17	3.3	+	5.16	1.74e-07	1.43e-05
organelle localization (GO:0051640)	597	45	18.4	+	2.45	1.77e-07	1.45e-05
ciliary basal body-plasma membrane docking (GO:0097711)	95	16	2.93	+	5.47	1.98e-07	1.6e-05
regulation of DNA repair (GO:0006282)	122	18	3.76	+	4.79	2.05e-07	1.64e-05
regulation of response to DNA damage stimulus (GO:2001020)	214	24	6.59	+	3.64	2.25e-07	1.79e-05
meiosis I (GO:0007127)	110	17	3.39	+	5.02	2.48e-07	1.96e-05
rRNA metabolic process (GO:0016072)	232	25	7.15	+	3.5	2.52e-07	1.99e-05
chromosome condensation (GO:0030261)	41	11	1.26	+	8.71	3.1e-07	2.42e-05
DNA-dependent DNA replication maintenance of fidelity (GO:0045005)	41	11	1.26	+	8.71	3.1e-07	2.44e-05
meiosis I cell cycle process (GO:0061982)	113	17	3.48	+	4.88	3.48e-07	2.69e-05
response to radiation (GO:0009314)	438	36	13.5	+	2.67	3.46e-07	2.69e-05
rRNA processing (GO:0006364)	205	23	6.32	+	3.64	3.98e-07	3.06e-05
postreplication repair (GO:0006301)	53	12	1.63	+	7.35	4.35e-07	3.34e-05
DNA unwinding involved in DNA replication (GO:0006268)	11	7	0.34	+	20.65	4.93e-07	3.74e-05
signal transduction in response to DNA damage (GO:0042770)	105	16	3.24	+	4.94	6.59e-07	4.93e-05
regulation of transferase activity (GO:0051338)	969	60	29.86	+	2.01	7.64e-07	5.69e-05
signal transduction by p53 class mediator (GO:0072331)	121	17	3.73	+	4.56	8.23e-07	6.1e-05
regulation of cell cycle G1/S phase transition (GO:1902806)	168	20	5.18	+	3.86	9.79e-07	7.16e-05
mitotic DNA replication (GO:1902969)	7	6	0.22	+	27.82	1e-06	7.28e-05
kinetochore assembly (GO:0051382)	13	7	0.4	+	17.47	1.14e-06	8.22e-05
centrosome duplication (GO:0051298)	29	9	0.89	+	10.07	1.35e-06	9.67e-05
DNA damage response, detection of DNA damage (GO:0042769)	39	10	1.2	+	8.32	1.53e-06	0.000108
signal transduction involved in DNA integrity checkpoint (GO:0072401)	73	13	2.25	+	5.78	1.58e-06	0.000111
signal transduction involved in DNA damage checkpoint (GO:0072422)	73	13	2.25	+	5.78	1.58e-06	0.000112
mitotic spindle elongation (GO:0000022)	8	6	0.25	+	24.34	1.71e-06	0.000119
cell population proliferation (GO:0008283)	674	46	20.77	+	2.21	1.72e-06	0.00012
signal transduction involved in cell cycle checkpoint (GO:0072395)	74	13	2.28	+	5.7	1.81e-06	0.000125
positive regulation of cell population proliferation (GO:0008284)	927	57	28.57	+	2	1.91e-06	0.000131
replication fork processing (GO:0031297)	31	9	0.96	+	9.42	2.15e-06	0.000146
chromosome separation (GO:0051304)	31	9	0.96	+	9.42	2.15e-06	0.000147
translesion synthesis (GO:0019985)	41	10	1.26	+	7.91	2.25e-06	0.000152
regulation of double-strand break repair (GO:2000779)	76	13	2.34	+	5.55	2.36e-06	0.000159
regulation of DNA recombination (GO:0000018)	103	15	3.17	+	4.73	2.43e-06	0.000163
nucleotide-excision repair, DNA gap filling (GO:0006297)	23	8	0.71	+	11.29	2.62e-06	0.000175
spindle elongation (GO:0051231)	9	6	0.28	+	21.63	2.77e-06	0.000185
regulation of gene expression, epigenetic (GO:0040029)	232	23	7.15	+	3.22	2.78e-06	0.000185
regulation of G0 to G1 transition (GO:0070316)	43	10	1.33	+	7.55	3.25e-06	0.000214
ribonucleoprotein complex biogenesis (GO:0022613)	442	34	13.62	+	2.5	3.34e-06	0.000217
DNA replication checkpoint (GO:0000076)	16	7	0.49	+	14.2	3.34e-06	0.000218
regulation of G1/S transition of mitotic cell cycle (GO:2000045)	151	18	4.65	+	3.87	3.33e-06	0.000218
regulation of microtubule cytoskeleton organization (GO:0070507)	186	20	5.73	+	3.49	4.06e-06	0.000261
positive regulation of DNA biosynthetic process (GO:2000573)	68	12	2.1	+	5.73	4.33e-06	0.000277
negative regulation of organelle organization (GO:0010639)	373	30	11.49	+	2.61	4.91e-06	0.000309
regulation of double-strand break repair via homologous recombination (GO:0010569)	46	10	1.42	+	7.05	5.47e-06	0.000342
regulation of centrosome cycle (GO:0046605)	58	11	1.79	+	6.15	5.91e-06	0.000366
mitotic DNA damage checkpoint (GO:0044773)	98	14	3.02	+	4.64	6.4e-06	0.000392
nucleoside monophosphate biosynthetic process (GO:0009124)	47	10	1.45	+	6.9	6.46e-06	0.000394
attachment of mitotic spindle microtubules to kinetochore (GO:0051315)	11	6	0.34	+	17.7	6.51e-06	0.000395
positive regulation of chromosome segregation (GO:0051984)	28	8	0.86	+	9.27	8.81e-06	0.000527
response to ionizing radiation (GO:0010212)	147	17	4.53	+	3.75	8.92e-06	0.000528
sister chromatid cohesion (GO:0007062)	49	10	1.51	+	6.62	8.91e-06	0.000529
positive regulation of DNA replication (GO:0045740)	38	9	1.17	+	7.69	8.9e-06	0.00053
nucleoside monophosphate metabolic process (GO:0009123)	75	12	2.31	+	5.19	1.05e-05	0.000611
regulation of microtubule-based process (GO:0032886)	217	21	6.69	+	3.14	1.05e-05	0.000611
negative regulation of G0 to G1 transition (GO:0070317)	39	9	1.2	+	7.49	1.07e-05	0.000617
error-prone translesion synthesis (GO:0042276)	20	7	0.62	+	11.36	1.09e-05	0.000627
histone phosphorylation (GO:0016572)	29	8	0.89	+	8.95	1.1e-05	0.000629
regulation of cell division (GO:0051302)	166	18	5.12	+	3.52	1.1e-05	0.000629
ncRNA processing (GO:0034470)	383	30	11.8	+	2.54	1.11e-05	0.000635
RNA localization (GO:0006403)	219	21	6.75	+	3.11	1.19e-05	0.000677
reciprocal meiotic recombination (GO:0007131)	51	10	1.57	+	6.36	1.21e-05	0.000686
negative regulation of G1/S transition of mitotic cell cycle (GO:2000134)	105	14	3.24	+	4.33	1.3e-05	0.000733
protein localization to kinetochore (GO:0034501)	13	6	0.4	+	14.98	1.36e-05	0.000754
regulation of attachment of spindle microtubules to kinetochore (GO:0051988)	13	6	0.4	+	14.98	1.36e-05	0.000757
G2 DNA damage checkpoint (GO:0031572)	30	8	0.92	+	8.65	1.35e-05	0.000759
homologous recombination (GO:0035825)	52	10	1.6	+	6.24	1.41e-05	0.00078
regulation of DNA-directed DNA polymerase activity (GO:1900262)	7	5	0.22	+	23.18	1.56e-05	0.000848
chromosome organization involved in meiotic cell cycle (GO:0070192)	65	11	2	+	5.49	1.54e-05	0.000848
positive regulation of DNA-directed DNA polymerase activity (GO:1900264)	7	5	0.22	+	23.18	1.56e-05	0.000851
mitotic spindle midzone assembly (GO:0051256)	7	5	0.22	+	23.18	1.56e-05	0.000854
positive regulation of cell cycle G2/M phase transition (GO:1902751)	31	8	0.96	+	8.37	1.66e-05	0.000895
ncRNA metabolic process (GO:0034660)	542	37	16.7	+	2.22	1.69e-05	0.000909
negative regulation of cell cycle G1/S phase transition (GO:1902807)	108	14	3.33	+	4.21	1.73e-05	0.000924
nucleotide-excision repair (GO:0006289)	108	14	3.33	+	4.21	1.73e-05	0.000927
meiotic chromosome separation (GO:0051307)	22	7	0.68	+	10.33	1.82e-05	0.000959
positive regulation of organelle organization (GO:0010638)	611	40	18.83	+	2.12	1.84e-05	0.000966
regulation of mitotic spindle checkpoint (GO:1903504)	14	6	0.43	+	13.91	1.89e-05	0.000978
regulation of spindle checkpoint (GO:0090231)	14	6	0.43	+	13.91	1.89e-05	0.000981
regulation of DNA biosynthetic process (GO:2000278)	109	14	3.36	+	4.17	1.9e-05	0.000981
regulation of mitotic cell cycle spindle assembly checkpoint (GO:0090266)	14	6	0.43	+	13.91	1.89e-05	0.000984
response to UV (GO:0009411)	141	16	4.34	+	3.68	2.02e-05	0.00103
base-excision repair (GO:0006284)	43	9	1.33	+	6.79	2.1e-05	0.00107
DNA damage response, signal transduction by p53 class mediator (GO:0030330)	81	12	2.5	+	4.81	2.1e-05	0.00107
regulation of cell cycle checkpoint (GO:1901976)	33	8	1.02	+	7.87	2.44e-05	0.00123
U4 snRNA 3'-end processing (GO:0034475)	8	5	0.25	+	20.28	2.48e-05	0.00125
cellular response to ionizing radiation (GO:0071479)	69	11	2.13	+	5.17	2.52e-05	0.00126
female gamete generation (GO:0007292)	128	15	3.94	+	3.8	2.58e-05	0.00129
nuclear transport (GO:0051169)	252	22	7.77	+	2.83	2.85e-05	0.00141
positive regulation of cell cycle arrest (GO:0071158)	84	12	2.59	+	4.64	2.91e-05	0.00144
nucleus organization (GO:0006997)	130	15	4.01	+	3.74	3.05e-05	0.0015
viral process (GO:0016032)	690	43	21.26	+	2.02	3.28e-05	0.00161
mitotic chromosome condensation (GO:0007076)	16	6	0.49	+	12.17	3.46e-05	0.00169
RNA 3'-end processing (GO:0031123)	134	15	4.13	+	3.63	4.19e-05	0.00202
regulation of cytokinesis (GO:0032465)	88	12	2.71	+	4.43	4.38e-05	0.00211
ncRNA 3'-end processing (GO:0043628)	48	9	1.48	+	6.08	4.5e-05	0.00215
regulation of meiotic cell cycle (GO:0051445)	48	9	1.48	+	6.08	4.5e-05	0.00216
nucleobase metabolic process (GO:0009112)	37	8	1.14	+	7.02	4.95e-05	0.00234
deoxyribonucleotide metabolic process (GO:0009262)	37	8	1.14	+	7.02	4.95e-05	0.00235
nucleotide-excision repair, DNA incision, 5'-to lesion (GO:0006296)	37	8	1.14	+	7.02	4.95e-05	0.00236
spindle midzone assembly (GO:0051255)	10	5	0.31	+	16.23	5.5e-05	0.00259
nuclear-transcribed mRNA catabolic process, exonucleolytic, 3'-5' (GO:0034427)	10	5	0.31	+	16.23	5.5e-05	0.00259
centriole replication (GO:0007099)	18	6	0.55	+	10.82	5.92e-05	0.00277
cellular response to radiation (GO:0071478)	173	17	5.33	+	3.19	6e-05	0.00279
positive regulation of G2/M transition of mitotic cell cycle (GO:0010971)	28	7	0.86	+	8.11	6.7e-05	0.00309
nucleocytoplasmic transport (GO:0006913)	249	21	7.67	+	2.74	6.81e-05	0.00314
establishment of organelle localization (GO:0051656)	402	29	12.39	+	2.34	7.25e-05	0.00333
error-free translesion synthesis (GO:0070987)	19	6	0.59	+	10.25	7.6e-05	0.00348
snoRNA 3'-end processing (GO:0031126)	11	5	0.34	+	14.75	7.81e-05	0.00355
mitotic G2/M transition checkpoint (GO:0044818)	29	7	0.89	+	7.83	8.1e-05	0.00363
RNA phosphodiester bond hydrolysis, exonucleolytic (GO:0090503)	40	8	1.23	+	6.49	8.01e-05	0.00363
nucleotide-excision repair, DNA incision (GO:0033683)	40	8	1.23	+	6.49	8.01e-05	0.00364
mitotic G1 DNA damage checkpoint (GO:0031571)	66	10	2.03	+	4.92	8.59e-05	0.00383
mitotic G1/S transition checkpoint (GO:0044819)	66	10	2.03	+	4.92	8.59e-05	0.00384
regulation of cell cycle arrest (GO:0071156)	111	13	3.42	+	3.8	8.86e-05	0.00394
anaphase-promoting complex-dependent catabolic process (GO:0031145)	81	11	2.5	+	4.41	9.36e-05	0.00415
ribonucleoprotein complex export from nucleus (GO:0071426)	128	14	3.94	+	3.55	9.4e-05	0.00416
G1 DNA damage checkpoint (GO:0044783)	67	10	2.06	+	4.84	9.61e-05	0.00424
female meiotic nuclear division (GO:0007143)	30	7	0.92	+	7.57	9.74e-05	0.00427
positive regulation of mitotic nuclear division (GO:0045840)	54	9	1.66	+	5.41	0.000101	0.00441
ribonucleoprotein complex localization (GO:0071166)	129	14	3.98	+	3.52	0.000101	0.00441
protein-containing complex localization (GO:0031503)	257	21	7.92	+	2.65	0.000103	0.00447
RNA export from nucleus (GO:0006405)	131	14	4.04	+	3.47	0.000118	0.00506
organelle localization by membrane tethering (GO:0140056)	168	16	5.18	+	3.09	0.000137	0.00583
female meiosis chromosome segregation (GO:0016321)	6	4	0.18	+	21.63	0.000144	0.00608
meiotic chromosome condensation (GO:0010032)	6	4	0.18	+	21.63	0.000144	0.00609
blastocyst development (GO:0001824)	101	12	3.11	+	3.86	0.000145	0.00611
snoRNA processing (GO:0043144)	13	5	0.4	+	12.48	0.000146	0.00612
DNA double-strand break processing (GO:0000729)	22	6	0.68	+	8.85	0.00015	0.00626
regulation of sister chromatid cohesion (GO:0007063)	22	6	0.68	+	8.85	0.00015	0.00627
pyrimidine-containing compound metabolic process (GO:0072527)	102	12	3.14	+	3.82	0.000158	0.00656
regulation of cardiac muscle tissue growth (GO:0055021)	58	9	1.79	+	5.04	0.000164	0.00678
DNA damage response, signal transduction by p53 class mediator resulting in cell cycle arrest (GO:0006977)	58	9	1.79	+	5.04	0.000164	0.0068
intracellular signal transduction involved in G1 DNA damage checkpoint (GO:1902400)	59	9	1.82	+	4.95	0.000184	0.00748
signal transduction involved in mitotic DNA damage checkpoint (GO:1902402)	59	9	1.82	+	4.95	0.000184	0.0075
signal transduction involved in mitotic DNA integrity checkpoint (GO:1902403)	59	9	1.82	+	4.95	0.000184	0.00752
signal transduction involved in mitotic cell cycle checkpoint (GO:0072413)	59	9	1.82	+	4.95	0.000184	0.00754
signal transduction involved in mitotic G1 DNA damage checkpoint (GO:0072431)	59	9	1.82	+	4.95	0.000184	0.00756
pyrimidine nucleoside triphosphate metabolic process (GO:0009147)	23	6	0.71	+	8.47	0.000184	0.00757
centriole assembly (GO:0098534)	23	6	0.71	+	8.47	0.000184	0.00759
positive regulation of cardiac muscle tissue growth (GO:0055023)	34	7	1.05	+	6.68	0.000192	0.00776
nuclear RNA surveillance (GO:0071027)	14	5	0.43	+	11.59	0.000193	0.00777
nuclear mRNA surveillance (GO:0071028)	14	5	0.43	+	11.59	0.000193	0.00779
cellular response to drug (GO:0035690)	332	24	10.23	+	2.35	0.000216	0.00866
pyrimidine deoxyribonucleoside triphosphate metabolic process (GO:0009211)	7	4	0.22	+	18.54	0.000221	0.00883
mismatch repair (GO:0006298)	35	7	1.08	+	6.49	0.000224	0.00894

### Sheet: T24vsT1_Down_Pathway
Reactome pathways	Homo sapiens - REFLIST (20996)	upload_1 (647)	upload_1 (expected)	upload_1 (over/under)	upload_1 (fold Enrichment)	upload_1 (raw P-value)	upload_1 (FDR)
Unwinding of DNA (R-HSA-176974)	12	11	0.37	+	29.75	1.53e-11	6.98e-10
Phosphorylation of Emi1 (R-HSA-176417)	6	5	0.18	+	27.04	9.35e-06	0.000172
DNA strand elongation (R-HSA-69190)	32	24	0.99	+	24.34	3.03e-22	3.32e-20
Activation of the pre-replicative complex (R-HSA-68962)	33	22	1.02	+	21.63	1.05e-19	8.56e-18
Lagging Strand Synthesis (R-HSA-69186)	20	13	0.62	+	21.09	4.47e-12	2.13e-10
Activation of ATR in response to replication stress (R-HSA-176187)	37	24	1.14	+	21.05	3.59e-21	3.58e-19
Polymerase switching (R-HSA-69091)	14	9	0.43	+	20.86	1.01e-08	3.27e-07
Leading Strand Synthesis (R-HSA-69109)	14	9	0.43	+	20.86	1.01e-08	3.31e-07
Polymerase switching on the C-strand of the telomere (R-HSA-174411)	14	9	0.43	+	20.86	1.01e-08	3.36e-07
Telomere C-strand (Lagging Strand) Synthesis (R-HSA-174417)	24	15	0.74	+	20.28	1.5e-13	8.21e-12
DNA replication initiation (R-HSA-68952)	8	5	0.25	+	20.28	2.48e-05	0.000434
Telomere C-strand synthesis initiation (R-HSA-174430)	8	5	0.25	+	20.28	2.48e-05	0.000438
Processive synthesis on the lagging strand (R-HSA-69183)	15	9	0.46	+	19.47	1.58e-08	4.8e-07
Removal of the Flap Intermediate (R-HSA-69166)	14	8	0.43	+	18.54	1.35e-07	3.79e-06
Extension of Telomeres (R-HSA-180786)	30	17	0.92	+	18.39	1.18e-14	7.36e-13
E2F-enabled inhibition of pre-replication complex formation (R-HSA-113507)	9	5	0.28	+	18.03	3.76e-05	0.000629
CDC6 association with the ORC:origin complex (R-HSA-68689)	11	6	0.34	+	17.7	6.51e-06	0.000127
Processive synthesis on the C-strand of the telomere (R-HSA-174414)	11	6	0.34	+	17.7	6.51e-06	0.000129
G1/S-Specific Transcription (R-HSA-69205)	28	15	0.86	+	17.38	8.09e-13	4.03e-11
Activation of E2F1 target genes at G1/S (R-HSA-539107)	28	15	0.86	+	17.38	8.09e-13	4.12e-11
PCNA-Dependent Long Patch Base Excision Repair (R-HSA-5651801)	21	11	0.65	+	17	1.14e-09	4.39e-08
Removal of the Flap Intermediate from the C-strand (R-HSA-174437)	10	5	0.31	+	16.23	5.5e-05	0.000874
G0 and Early G1 (R-HSA-1538133)	27	13	0.83	+	15.62	7.74e-11	3.39e-09
Resolution of AP sites via the multiple-nucleotide patch replacement pathway (R-HSA-110373)	25	12	0.77	+	15.58	4.3e-10	1.78e-08
Resolution of D-loop Structures through Synthesis-Dependent Strand Annealing (SDSA) (R-HSA-5693554)	26	12	0.8	+	14.98	6.12e-10	2.44e-08
Chromosome Maintenance (R-HSA-73886)	90	41	2.77	+	14.78	1.25e-30	4.58e-28
Condensation of Prometaphase Chromosomes (R-HSA-2514853)	11	5	0.34	+	14.75	7.81e-05	0.00117
Homologous DNA Pairing and Strand Exchange (R-HSA-5693579)	42	19	1.29	+	14.68	7.7e-15	4.96e-13
Nucleosome assembly (R-HSA-774815)	54	24	1.66	+	14.42	2.97e-18	2.24e-16
Deposition of new CENPA-containing nucleosomes at the centromere (R-HSA-606279)	54	24	1.66	+	14.42	2.97e-18	2.32e-16
Polo-like kinase mediated events (R-HSA-156711)	16	7	0.49	+	14.2	3.34e-06	6.89e-05
Presynaptic phase of homologous DNA pairing and strand exchange (R-HSA-5693616)	39	17	1.2	+	14.15	3.27e-13	1.71e-11
Transcription of E2F targets under negative control by DREAM complex (R-HSA-1362277)	19	8	0.59	+	13.66	8.2e-07	1.83e-05
Amplification of signal from the kinetochores (R-HSA-141424)	92	38	2.84	+	13.4	3.08e-27	7.5e-25
Amplification of signal from unattached kinetochores via a MAD2 inhibitory signal (R-HSA-141444)	92	38	2.84	+	13.4	3.08e-27	8.43e-25
E2F mediated regulation of DNA replication (R-HSA-113510)	22	9	0.68	+	13.28	2.02e-07	5.33e-06
HDR through Single Strand Annealing (SSA) (R-HSA-5685938)	37	15	1.14	+	13.16	1.86e-11	8.34e-10
Gap-filling DNA repair synthesis and ligation in GG-NER (R-HSA-5696397)	25	10	0.77	+	12.98	4.97e-08	1.47e-06
HDR through MMEJ (alt-NHEJ) (R-HSA-5685939)	10	4	0.31	+	12.98	0.000624	0.00772
Recognition of DNA damage by PCNA-containing replication complex (R-HSA-110314)	31	12	0.96	+	12.56	3.02e-09	1.09e-07
Chk1/Chk2(Cds1) mediated inactivation of Cyclin B:Cdk1 complex (R-HSA-75035)	13	5	0.4	+	12.48	0.000146	0.00206
Resolution of D-loop Structures through Holliday Junction Intermediates (R-HSA-5693568)	32	12	0.99	+	12.17	4.04e-09	1.41e-07
Translesion synthesis by REV1 (R-HSA-110312)	16	6	0.49	+	12.17	3.46e-05	0.000587
Transcription of E2F targets under negative control by p107 (RBL1) and p130 (RBL2) in complex with HDAC1 (R-HSA-1362300)	16	6	0.49	+	12.17	3.46e-05	0.000591
Telomere Maintenance (R-HSA-157579)	63	23	1.94	+	11.85	4.78e-16	3.27e-14
Resolution of D-Loop Structures (R-HSA-5693537)	33	12	1.02	+	11.8	5.37e-09	1.84e-07
Mitotic Spindle Checkpoint (R-HSA-69618)	108	39	3.33	+	11.72	3.58e-26	7.85e-24
Mismatch repair (MMR) directed by MSH2:MSH6 (MutSalpha) (R-HSA-5358565)	14	5	0.43	+	11.59	0.000193	0.00263
Mismatch repair (MMR) directed by MSH2:MSH3 (MutSbeta) (R-HSA-5358606)	14	5	0.43	+	11.59	0.000193	0.00264
TP53 Regulates Transcription of Genes Involved in G1 Cell Cycle Arrest (R-HSA-6804116)	14	5	0.43	+	11.59	0.000193	0.00266
Translesion synthesis by POLK (R-HSA-5655862)	17	6	0.52	+	11.45	4.56e-05	0.000734
Translesion synthesis by POLI (R-HSA-5656121)	17	6	0.52	+	11.45	4.56e-05	0.00074
Tristetraprolin (TTP, ZFP36) binds and destabilizes mRNA (R-HSA-450513)	17	6	0.52	+	11.45	4.56e-05	0.000745
Resolution of Sister Chromatid Cohesion (R-HSA-2500257)	122	43	3.76	+	11.44	2.17e-28	6.79e-26
HDR through Homologous Recombination (HRR) (R-HSA-5685942)	66	23	2.03	+	11.31	1.09e-15	7.23e-14
Base Excision Repair (R-HSA-73884)	36	12	1.11	+	10.82	1.2e-08	3.7e-07
Resolution of Abasic Sites (AP sites) (R-HSA-73933)	36	12	1.11	+	10.82	1.2e-08	3.75e-07
TP53 Regulates Transcription of Genes Involved in G2 Cell Cycle Arrest (R-HSA-6804114)	18	6	0.55	+	10.82	5.92e-05	0.000934
Mismatch Repair (R-HSA-5358508)	15	5	0.46	+	10.82	0.000251	0.00337
Cyclin A/B1/B2 associated events during G2/M transition (R-HSA-69273)	25	8	0.77	+	10.38	4.38e-06	8.88e-05
Translesion Synthesis by POLH (R-HSA-110320)	19	6	0.59	+	10.25	7.6e-05	0.00116
Termination of translesion DNA synthesis (R-HSA-5656169)	32	10	0.99	+	10.14	3.3e-07	7.94e-06
mRNA decay by 3' to 5' exoribonuclease (R-HSA-429958)	16	5	0.49	+	10.14	0.000321	0.00417
Condensation of Prophase Chromosomes (R-HSA-2299718)	42	13	1.29	+	10.04	6.18e-09	2.08e-07
DNA Replication (R-HSA-69306)	127	39	3.91	+	9.97	4.83e-24	8.14e-22
Cell Cycle Checkpoints (R-HSA-69620)	271	82	8.35	+	9.82	2.68e-49	1.96e-46
Mitotic Prometaphase (R-HSA-68877)	194	58	5.98	+	9.7	9.77e-35	4.28e-32
G2/M DNA damage checkpoint (R-HSA-69473)	78	23	2.4	+	9.57	2.14e-14	1.23e-12
KSRP (KHSRP) binds and destabilizes mRNA (R-HSA-450604)	17	5	0.52	+	9.54	0.000406	0.00514
Butyrate Response Factor 1 (BRF1) binds and destabilizes mRNA (R-HSA-450385)	17	5	0.52	+	9.54	0.000406	0.00517
G1/S Transition (R-HSA-69206)	131	38	4.04	+	9.41	1e-22	1.22e-20
RHO GTPases Activate Formins (R-HSA-5663220)	135	39	4.16	+	9.37	3.09e-23	3.98e-21
Synthesis of DNA (R-HSA-69239)	119	34	3.67	+	9.27	2.74e-20	2.5e-18
Mitotic G1-G1/S phases (R-HSA-453279)	148	42	4.56	+	9.21	1.11e-24	2.21e-22
Processing of DNA double-strand break ends (R-HSA-5693607)	81	23	2.5	+	9.21	4.19e-14	2.36e-12
Homology Directed Repair (R-HSA-5693538)	120	34	3.7	+	9.19	3.42e-20	3e-18
M/G1 Transition (R-HSA-68874)	85	24	2.62	+	9.16	1.3e-14	7.69e-13
DNA Replication Pre-Initiation (R-HSA-69002)	85	24	2.62	+	9.16	1.3e-14	7.91e-13
HDR through Homologous Recombination (HRR) or Single Strand Annealing (SSA) (R-HSA-5693567)	114	31	3.51	+	8.82	4.3e-18	3.14e-16
G2/M Checkpoints (R-HSA-69481)	151	41	4.65	+	8.81	1.65e-23	2.59e-21
Dual Incision in GG-NER (R-HSA-5696400)	41	11	1.26	+	8.71	3.1e-07	7.64e-06
Meiotic recombination (R-HSA-912446)	56	15	1.73	+	8.69	2.25e-09	8.35e-08
DNA Damage Bypass (R-HSA-73893)	49	13	1.51	+	8.61	2.92e-08	8.76e-07
Cell Cycle, Mitotic (R-HSA-69278)	495	131	15.25	+	8.59	1.4e-73	1.54e-70
Transcriptional Regulation by E2F6 (R-HSA-8953750)	34	9	1.05	+	8.59	4.1e-06	8.39e-05
Fanconi Anemia Pathway (R-HSA-6783310)	38	10	1.17	+	8.54	1.25e-06	2.73e-05
S Phase (R-HSA-69242)	161	42	4.96	+	8.47	1.75e-23	2.55e-21
Translesion synthesis by Y family DNA polymerases bypasses lesions on DNA template (R-HSA-110313)	39	10	1.2	+	8.32	1.53e-06	3.28e-05
Cell Cycle (R-HSA-1640170)	600	152	18.49	+	8.22	9.14e-84	2e-80
Inhibition of the proteolytic activity of APC/C required for the onset of anaphase by mitotic spindle checkpoint components (R-HSA-141405)	20	5	0.62	+	8.11	0.00076	0.00915
Inactivation of APC/C via direct inhibition of the APC/C complex (R-HSA-141430)	20	5	0.62	+	8.11	0.00076	0.0092
TP53 Regulates Transcription of Cell Cycle Genes (R-HSA-6791312)	49	12	1.51	+	7.95	2.1e-07	5.48e-06
APC-Cdc20 mediated degradation of Nek2A (R-HSA-179409)	25	6	0.77	+	7.79	0.000271	0.0036
Regulation of TP53 Activity through Phosphorylation (R-HSA-6804756)	92	22	2.84	+	7.76	2.83e-12	1.38e-10
SUMOylation of DNA replication proteins (R-HSA-4615885)	42	10	1.29	+	7.73	2.71e-06	5.65e-05
Mitotic Metaphase and Anaphase (R-HSA-2555396)	195	46	6.01	+	7.66	4.76e-24	8.69e-22
Mitotic Anaphase (R-HSA-68882)	194	45	5.98	+	7.53	2.71e-23	3.71e-21
Separation of Sister Chromatids (R-HSA-2467813)	186	43	5.73	+	7.5	2.93e-22	3.37e-20
DNA Double-Strand Break Repair (R-HSA-5693532)	148	34	4.56	+	7.46	8.75e-18	6.19e-16
Rev-mediated nuclear export of HIV RNA (R-HSA-165054)	31	7	0.96	+	7.33	0.000116	0.00168
M Phase (R-HSA-68886)	353	76	10.88	+	6.99	6.93e-37	3.8e-34
Interconversion of nucleotide di- and triphosphates (R-HSA-499943)	28	6	0.86	+	6.95	0.000459	0.00578
Interactions of Rev with host cellular proteins (R-HSA-177243)	33	7	1.02	+	6.88	0.000163	0.00229
Assembly of the pre-replicative complex (R-HSA-68867)	68	14	2.1	+	6.68	1.33e-07	3.8e-06
DNA methylation (R-HSA-5334118)	34	7	1.05	+	6.68	0.000192	0.00266
Nuclear import of Rev protein (R-HSA-180746)	30	6	0.92	+	6.49	0.000632	0.00778
Meiosis (R-HSA-1500620)	86	17	2.65	+	6.41	1.04e-08	3.3e-07
AURKA Activation by TPX2 (R-HSA-8854518)	71	14	2.19	+	6.4	2.12e-07	5.47e-06
Kinesins (R-HSA-983189)	61	12	1.88	+	6.38	1.6e-06	3.4e-05
Nuclear Envelope Breakdown (R-HSA-2980766)	46	9	1.42	+	6.35	3.36e-05	0.000583
Loss of Nlp from mitotic centrosomes (R-HSA-380259)	68	13	2.1	+	6.2	7.84e-07	1.77e-05
Loss of proteins required for interphase microtubule organization from the centrosome (R-HSA-380284)	68	13	2.1	+	6.2	7.84e-07	1.79e-05
PRC2 methylates histones and DNA (R-HSA-212300)	42	8	1.29	+	6.18	0.000108	0.00157
SIRT1 negatively regulates rRNA expression (R-HSA-427359)	37	7	1.14	+	6.14	0.000302	0.00394
Recruitment of mitotic centrosome proteins and complexes (R-HSA-380270)	80	15	2.47	+	6.08	1.4e-07	3.83e-06
Centrosome maturation (R-HSA-380287)	80	15	2.47	+	6.08	1.4e-07	3.88e-06
B-WICH complex positively regulates rRNA expression (R-HSA-5250924)	59	11	1.82	+	6.05	6.82e-06	0.000131
RNA Polymerase I Chain Elongation (R-HSA-73777)	59	11	1.82	+	6.05	6.82e-06	0.000132
Mitotic Prophase (R-HSA-68875)	103	19	3.17	+	5.99	3.87e-09	1.37e-07
Orc1 removal from chromatin (R-HSA-68949)	71	13	2.19	+	5.94	1.2e-06	2.66e-05
DNA Damage/Telomere Stress Induced Senescence (R-HSA-2559586)	61	11	1.88	+	5.85	9.03e-06	0.000168
RHO GTPase Effectors (R-HSA-195258)	278	50	8.57	+	5.84	1.69e-21	1.76e-19
Recruitment of NuMA to mitotic centrosomes (R-HSA-380320)	93	16	2.87	+	5.58	1.53e-07	4.14e-06
Gap-filling DNA repair synthesis and ligation in TC-NER (R-HSA-6782210)	64	11	1.97	+	5.58	1.35e-05	0.000244
Metabolism of nucleotides (R-HSA-15869)	94	16	2.9	+	5.52	1.74e-07	4.66e-06
DNA Repair (R-HSA-73894)	293	49	9.03	+	5.43	6.5e-20	5.48e-18
Anchoring of the basal body to the plasma membrane (R-HSA-5620912)	96	16	2.96	+	5.41	2.25e-07	5.73e-06
Switching of origins to a post-replicative state (R-HSA-69052)	90	15	2.77	+	5.41	5.35e-07	1.26e-05
Regulation of PLK1 Activity at G2/M Transition (R-HSA-2565942)	85	14	2.62	+	5.34	1.45e-06	3.14e-05
Metabolism of non-coding RNA (R-HSA-194441)	49	8	1.51	+	5.3	0.000277	0.00364
snRNP Assembly (R-HSA-191859)	49	8	1.51	+	5.3	0.000277	0.00366
Meiotic synapsis (R-HSA-1221632)	58	9	1.79	+	5.04	0.000164	0.00229
Global Genome Nucleotide Excision Repair (GG-NER) (R-HSA-5696399)	84	13	2.59	+	5.02	6.28e-06	0.000125
Negative epigenetic regulation of rRNA expression (R-HSA-5250941)	78	12	2.4	+	4.99	1.5e-05	0.000269
Dual incision in TC-NER (R-HSA-6782135)	65	10	2	+	4.99	7.66e-05	0.00116
Transcriptional regulation by small RNAs (R-HSA-5578749)	72	11	2.22	+	4.96	3.58e-05	0.000604
Reproduction (R-HSA-1474165)	112	17	3.45	+	4.93	3.11e-07	7.57e-06
Regulation of mitotic cell cycle (R-HSA-453276)	86	13	2.65	+	4.91	7.9e-06	0.000149
APC/C-mediated degradation of cell cycle proteins (R-HSA-174143)	86	13	2.65	+	4.91	7.9e-06	0.00015
Regulation of TP53 Activity (R-HSA-5633007)	159	24	4.9	+	4.9	1.31e-09	4.95e-08
Positive epigenetic regulation of rRNA expression (R-HSA-5250913)	74	11	2.28	+	4.82	4.49e-05	0.000739
NoRC negatively regulates rRNA expression (R-HSA-427413)	75	11	2.31	+	4.76	5.01e-05	0.000801
Signaling by Rho GTPases (R-HSA-194315)	408	59	12.57	+	4.69	5.58e-21	5.31e-19
Transport of Mature mRNA derived from an Intron-Containing Transcript (R-HSA-159236)	70	10	2.16	+	4.64	0.000133	0.00191
RNA Polymerase I Promoter Clearance (R-HSA-73854)	78	11	2.4	+	4.58	6.9e-05	0.00106
Transcription-Coupled Nucleotide Excision Repair (TC-NER) (R-HSA-6781827)	78	11	2.4	+	4.58	6.9e-05	0.00107
Senescence-Associated Secretory Phenotype (SASP) (R-HSA-2559582)	79	11	2.43	+	4.52	7.65e-05	0.00116
Epigenetic regulation of gene expression (R-HSA-212165)	116	16	3.57	+	4.48	2.14e-06	4.51e-05
Regulation of APC/C activators between G1/S and early anaphase (R-HSA-176408)	80	11	2.47	+	4.46	8.47e-05	0.00125
RNA Polymerase I Transcription (R-HSA-73864)	80	11	2.47	+	4.46	8.47e-05	0.00125
Mitotic G2-G2/M phases (R-HSA-453274)	197	27	6.07	+	4.45	8.3e-10	3.25e-08
G2/M Transition (R-HSA-69275)	195	26	6.01	+	4.33	2.88e-09	1.05e-07
Activation of APC/C and APC/C:Cdc20 mediated degradation of mitotic proteins (R-HSA-176814)	76	10	2.34	+	4.27	0.000244	0.0033
Gene Silencing by RNA (R-HSA-211000)	102	13	3.14	+	4.14	4.03e-05	0.000669
Transport of Mature Transcript to Cytoplasm (R-HSA-72202)	79	10	2.43	+	4.11	0.000323	0.00417
Cellular Senescence (R-HSA-2559583)	162	20	4.99	+	4.01	5.84e-07	1.36e-05
rRNA processing in the nucleus and cytosol (R-HSA-8868773)	191	23	5.89	+	3.91	1.27e-07	3.65e-06
COPI-dependent Golgi-to-ER retrograde traffic (R-HSA-6811434)	100	12	3.08	+	3.89	0.000133	0.0019
Oxidative Stress Induced Senescence (R-HSA-2559580)	92	11	2.84	+	3.88	0.000259	0.00345
Nucleotide Excision Repair (R-HSA-5696398)	110	13	3.39	+	3.84	8.15e-05	0.00121
Major pathway of rRNA processing in the nucleolus and cytosol (R-HSA-6791226)	181	21	5.58	+	3.77	7.72e-07	1.78e-05
rRNA processing (R-HSA-72312)	201	23	6.19	+	3.71	2.9e-07	7.22e-06
Factors involved in megakaryocyte development and platelet production (R-HSA-983231)	157	17	4.84	+	3.51	1.95e-05	0.000347
Transcriptional Regulation by TP53 (R-HSA-3700989)	360	38	11.09	+	3.43	3.29e-10	1.42e-08
SUMO E3 ligases SUMOylate target proteins (R-HSA-3108232)	156	16	4.81	+	3.33	6.17e-05	0.000965
Cilium Assembly (R-HSA-5617833)	200	20	6.16	+	3.25	1.09e-05	0.000199
SUMOylation (R-HSA-2990846)	162	16	4.99	+	3.21	9.28e-05	0.00136
Golgi-to-ER retrograde transport (R-HSA-8856688)	134	13	4.13	+	3.15	0.000482	0.00603
HIV Life Cycle (R-HSA-162587)	148	14	4.56	+	3.07	0.000375	0.00481
Cellular responses to stress (R-HSA-2262752)	393	29	12.11	+	2.39	3.38e-05	0.000583
Organelle biogenesis and maintenance (R-HSA-1852241)	292	21	9	+	2.33	0.000586	0.00729
Gene expression (Transcription) (R-HSA-74160)	1351	96	41.63	+	2.31	1.51e-13	8.07e-12
Metabolism of RNA (R-HSA-8953854)	660	47	20.34	+	2.31	3.94e-07	9.38e-06
Generic Transcription Pathway (R-HSA-212436)	1094	75	33.71	+	2.22	4.56e-10	1.85e-08
RNA Polymerase II Transcription (R-HSA-73857)	1216	81	37.47	+	2.16	3.64e-10	1.53e-08
Cellular responses to external stimuli (R-HSA-8953897)	470	29	14.48	+	2	0.000724	0.00881

### Sheet: T24vsT1_Up_GO
GO biological process complete	Homo sapiens - REFLIST (20996)	upload_1 (1386)	upload_1 (expected)	upload_1 (over/under)	upload_1 (fold Enrichment)	upload_1 (raw P-value)	upload_1 (FDR)
extracellular structure organization (GO:0043062)	379	57	25.02	+	2.28	9.7e-08	5.67e-05
axon development (GO:0061564)	401	57	26.47	+	2.15	6.04e-07	0.000227
response to type I interferon (GO:0034340)	72	20	4.75	+	4.21	6.87e-07	0.000241
extracellular matrix organization (GO:0030198)	333	49	21.98	+	2.23	1.5e-06	0.000415
axonogenesis (GO:0007409)	366	52	24.16	+	2.15	1.63e-06	0.000437
negative regulation of viral genome replication (GO:0045071)	57	17	3.76	+	4.52	2.07e-06	0.000526
regulation of trans-synaptic signaling (GO:0099177)	432	58	28.52	+	2.03	2.41e-06	0.000551
modulation of chemical synaptic transmission (GO:0050804)	431	58	28.45	+	2.04	2.34e-06	0.000552
cell morphogenesis involved in neuron differentiation (GO:0048667)	424	57	27.99	+	2.04	3.13e-06	0.000687
cellular response to type I interferon (GO:0071357)	67	18	4.42	+	4.07	3.65e-06	0.000748
type I interferon signaling pathway (GO:0060337)	67	18	4.42	+	4.07	3.65e-06	0.000758
neuron projection guidance (GO:0097485)	257	39	16.97	+	2.3	8.12e-06	0.00153
negative regulation of viral life cycle (GO:1903901)	81	19	5.35	+	3.55	1.06e-05	0.0019
regulation of axonogenesis (GO:0050770)	187	31	12.34	+	2.51	1.39e-05	0.00238
axon guidance (GO:0007411)	255	38	16.83	+	2.26	1.45e-05	0.00246
negative regulation of cell projection organization (GO:0031345)	176	29	11.62	+	2.5	2.9e-05	0.0044
regulation of axon guidance (GO:1902667)	43	13	2.84	+	4.58	2.88e-05	0.00441
sensory perception of mechanical stimulus (GO:0050954)	167	28	11.02	+	2.54	3.17e-05	0.00468
negative regulation of viral process (GO:0048525)	97	20	6.4	+	3.12	3.17e-05	0.00473
defense response to virus (GO:0051607)	196	31	12.94	+	2.4	3.68e-05	0.00518
negative regulation of cellular component movement (GO:0051271)	305	42	20.13	+	2.09	3.91e-05	0.00537
gland morphogenesis (GO:0022612)	99	20	6.54	+	3.06	4.08e-05	0.00551
regulation of axon extension involved in axon guidance (GO:0048841)	32	11	2.11	+	5.21	4.5e-05	0.00597
regulation of cell size (GO:0008361)	181	29	11.95	+	2.43	6.33e-05	0.00819
negative regulation of axonogenesis (GO:0050771)	71	16	4.69	+	3.41	7.77e-05	0.00974

### Sheet: T24vsT1_Up_Pathway
Reactome pathways	Homo sapiens - REFLIST (20996)	upload_1 (1386)	upload_1 (expected)	upload_1 (over/under)	upload_1 (fold Enrichment)	upload_1 (raw P-value)	upload_1 (FDR)
Extracellular matrix organization (R-HSA-1474244)	299	49	19.74	+	2.48	6.75e-08	4.93e-05
Interferon alpha/beta signaling (R-HSA-909733)	67	18	4.42	+	4.07	3.65e-06	0.00133
Non-integrin membrane-ECM interactions (R-HSA-3000171)	59	16	3.89	+	4.11	1.13e-05	0.00276
Interferon Signaling (R-HSA-913531)	193	31	12.74	+	2.43	3.15e-05	0.0053
