## Supplementary material for "Integrated analyses of early responses to radiation in glioblastoma identify new alterations in RNA processing and candidate target genes to improve treatment outcomes": Table S6

### Sheet: All_T1vsT0_allevents
GeneID	Gene_name	Gene_type	RI	SE	MXE	A3SS	A5SS
ENSG00000205885	C1RL-AS1	antisense	-	-	-	+	-
ENSG00000251022	THAP9-AS1	antisense	-	+	-	-	-
ENSG00000254300	LINC01111	lincRNA	-	+	-	-	-
ENSG00000262468	LINC01569	lincRNA	-	+	-	-	-
ENSG00000196295	AC005154.6	processed_transcript	-	+	-	-	-
ENSG00000273345	CTD-2410N18.4	processed_transcript	-	-	+	-	-
ENSG00000005339	CREBBP	protein_coding	-	+	-	-	-
ENSG00000006025	OSBPL7	protein_coding	-	-	-	+	-
ENSG00000013563	DNASE1L1	protein_coding	-	+	-	-	-
ENSG00000017260	ATP2C1	protein_coding	-	-	-	+	-
ENSG00000025293	PHF20	protein_coding	-	+	-	-	-
ENSG00000026508	CD44	protein_coding	-	+	-	-	-
ENSG00000026652	AGPAT4	protein_coding	-	+	-	-	-
ENSG00000039139	DNAH5	protein_coding	-	-	-	+	-
ENSG00000049246	PER3	protein_coding	-	+	-	-	-
ENSG00000050820	BCAR1	protein_coding	-	+	-	-	-
ENSG00000051341	POLQ	protein_coding	-	+	-	-	-
ENSG00000059377	TBXAS1	protein_coding	-	+	-	-	-
ENSG00000064489	BORCS8-MEF2B	protein_coding	-	+	-	-	-
ENSG00000064692	SNCAIP	protein_coding	-	+	-	-	-
ENSG00000072803	FBXW11	protein_coding	-	+	-	-	-
ENSG00000078967	UBE2D4	protein_coding	-	+	+	-	-
ENSG00000080822	CLDND1	protein_coding	-	+	-	-	-
ENSG00000083535	PIBF1	protein_coding	-	+	-	-	-
ENSG00000085978	ATG16L1	protein_coding	-	+	-	-	-
ENSG00000089041	P2RX7	protein_coding	-	+	-	-	-
ENSG00000089639	GMIP	protein_coding	-	-	-	+	-
ENSG00000091127	PUS7	protein_coding	-	-	+	-	-
ENSG00000092969	TGFB2	protein_coding	-	+	-	-	-
ENSG00000095794	CREM	protein_coding	-	+	-	-	-
ENSG00000099194	SCD	protein_coding	-	+	-	-	-
ENSG00000100207	TCF20	protein_coding	-	+	-	-	-
ENSG00000100376	FAM118A	protein_coding	-	+	+	-	-
ENSG00000100418	DESI1	protein_coding	-	+	-	-	-
ENSG00000100429	HDAC10	protein_coding	-	+	-	-	-
ENSG00000100823	APEX1	protein_coding	+	-	-	-	-
ENSG00000102317	RBM3	protein_coding	-	-	+	-	-
ENSG00000102890	ELMO3	protein_coding	-	-	+	-	-
ENSG00000104408	EIF3E	protein_coding	-	-	+	-	-
ENSG00000106290	TAF6	protein_coding	-	+	-	-	-
ENSG00000107130	NCS1	protein_coding	-	+	-	-	-
ENSG00000108219	TSPAN14	protein_coding	-	+	-	-	-
ENSG00000108423	TUBD1	protein_coding	-	+	-	-	-
ENSG00000108771	DHX58	protein_coding	-	+	-	-	-
ENSG00000108773	KAT2A	protein_coding	-	+	+	-	-
ENSG00000111540	RAB5B	protein_coding	-	+	-	-	-
ENSG00000115020	PIKFYVE	protein_coding	-	+	+	-	-
ENSG00000115419	GLS	protein_coding	-	+	-	-	-
ENSG00000116922	C1orf109	protein_coding	-	-	+	-	-
ENSG00000117525	F3	protein_coding	-	+	-	-	-
ENSG00000119688	ABCD4	protein_coding	-	-	+	-	-
ENSG00000122335	SERAC1	protein_coding	-	+	-	-	-
ENSG00000123411	IKZF4	protein_coding	-	+	-	-	-
ENSG00000124104	SNX21	protein_coding	-	-	-	+	-
ENSG00000124496	TRERF1	protein_coding	-	-	-	+	-
ENSG00000125814	NAPB	protein_coding	-	+	-	-	-
ENSG00000126461	SCAF1	protein_coding	-	+	-	-	-
ENSG00000129187	DCTD	protein_coding	-	+	-	-	-
ENSG00000130023	ERMARD	protein_coding	-	-	-	+	-
ENSG00000130164	LDLR	protein_coding	-	+	+	-	-
ENSG00000130695	CEP85	protein_coding	-	+	-	-	-
ENSG00000131791	PRKAB2	protein_coding	-	+	-	-	-
ENSG00000132254	ARFIP2	protein_coding	-	+	-	-	-
ENSG00000132359	RAP1GAP2	protein_coding	-	-	-	+	-
ENSG00000132376	INPP5K	protein_coding	-	+	-	-	-
ENSG00000132670	PTPRA	protein_coding	-	+	-	-	-
ENSG00000134884	ARGLU1	protein_coding	-	+	-	-	-
ENSG00000135424	ITGA7	protein_coding	-	+	-	-	-
ENSG00000135596	MICAL1	protein_coding	-	+	-	-	-
ENSG00000136891	TEX10	protein_coding	-	+	-	-	-
ENSG00000136932	TRMO	protein_coding	-	+	-	-	-
ENSG00000137522	RNF121	protein_coding	-	+	-	-	-
ENSG00000138688	KIAA1109	protein_coding	-	-	-	+	-
ENSG00000139496	NUP58	protein_coding	-	+	-	-	-
ENSG00000139517	LNX2	protein_coding	-	+	-	-	-
ENSG00000139618	BRCA2	protein_coding	-	+	-	-	-
ENSG00000139637	C12orf10	protein_coding	-	+	-	-	-
ENSG00000140521	POLG	protein_coding	-	+	-	-	-
ENSG00000143569	UBAP2L	protein_coding	-	+	-	-	-
ENSG00000145833	DDX46	protein_coding	-	+	-	-	-
ENSG00000146463	ZMYM4	protein_coding	-	+	-	-	-
ENSG00000146592	CREB5	protein_coding	-	+	-	-	-
ENSG00000146733	PSPH	protein_coding	-	+	-	-	-
ENSG00000146856	AGBL3	protein_coding	-	+	-	-	-
ENSG00000146963	LUC7L2	protein_coding	-	+	-	-	-
ENSG00000149100	EIF3M	protein_coding	-	+	-	-	-
ENSG00000150787	PTS	protein_coding	-	+	-	-	-
ENSG00000151150	ANK3	protein_coding	-	+	-	-	-
ENSG00000152990	ADGRA3	protein_coding	-	+	-	-	-
ENSG00000153140	CETN3	protein_coding	-	+	-	-	-
ENSG00000154114	TBCEL	protein_coding	-	+	-	-	-
ENSG00000155229	MMS19	protein_coding	-	+	-	-	-
ENSG00000155621	C9orf85	protein_coding	-	+	-	-	-
ENSG00000156875	MFSD14A	protein_coding	-	+	-	-	-
ENSG00000157020	SEC13	protein_coding	+	-	-	-	-
ENSG00000157540	DYRK1A	protein_coding	-	+	-	-	-
ENSG00000159023	EPB41	protein_coding	-	+	-	-	-
ENSG00000160209	PDXK	protein_coding	-	+	-	-	-
ENSG00000162086	ZNF75A	protein_coding	-	+	-	-	-
ENSG00000162139	NEU3	protein_coding	-	+	-	-	-
ENSG00000164024	METAP1	protein_coding	-	-	+	-	-
ENSG00000164190	NIPBL	protein_coding	-	+	-	-	-
ENSG00000164808	SPIDR	protein_coding	-	+	-	-	-
ENSG00000165259	HDX	protein_coding	-	+	-	-	-
ENSG00000165801	ARHGEF40	protein_coding	-	+	-	-	-
ENSG00000166169	POLL	protein_coding	-	+	-	-	-
ENSG00000166435	XRRA1	protein_coding	-	+	+	-	-
ENSG00000166455	C16orf46	protein_coding	-	+	-	-	-
ENSG00000167384	ZNF180	protein_coding	-	-	-	+	-
ENSG00000167601	AXL	protein_coding	-	+	-	-	-
ENSG00000167987	VPS37C	protein_coding	-	-	+	-	-
ENSG00000168781	PPIP5K1	protein_coding	-	+	-	-	-
ENSG00000169122	FAM110B	protein_coding	-	+	-	-	-
ENSG00000169242	EFNA1	protein_coding	-	+	-	+	-
ENSG00000173068	BNC2	protein_coding	-	+	-	-	-
ENSG00000173418	NAA20	protein_coding	-	+	+	-	-
ENSG00000173960	UBXN2A	protein_coding	-	+	-	-	-
ENSG00000174744	BRMS1	protein_coding	-	+	-	-	-
ENSG00000175054	ATR	protein_coding	-	+	-	-	-
ENSG00000176953	NFATC2IP	protein_coding	-	+	-	-	-
ENSG00000177082	WDR73	protein_coding	-	+	-	-	-
ENSG00000177119	ANO6	protein_coding	-	+	-	-	-
ENSG00000177888	ZBTB41	protein_coding	-	+	-	-	-
ENSG00000178177	LCORL	protein_coding	-	-	+	-	-
ENSG00000180376	CCDC66	protein_coding	-	-	+	-	-
ENSG00000181135	ZNF707	protein_coding	-	-	-	+	-
ENSG00000181544	FANCB	protein_coding	-	+	-	-	-
ENSG00000181666	HKR1	protein_coding	-	+	-	-	-
ENSG00000182446	NPLOC4	protein_coding	-	+	-	-	-
ENSG00000182944	EWSR1	protein_coding	-	+	-	-	-
ENSG00000184047	DIABLO	protein_coding	-	+	-	-	-
ENSG00000184465	WDR27	protein_coding	-	+	-	-	-
ENSG00000185630	PBX1	protein_coding	-	+	-	-	-
ENSG00000186812	ZNF397	protein_coding	-	+	-	-	-
ENSG00000187860	CCDC157	protein_coding	-	+	-	-	-
ENSG00000188419	CHM	protein_coding	-	+	-	-	-
ENSG00000189403	HMGB1	protein_coding	-	+	-	-	-
ENSG00000196081	ZNF724P	protein_coding	-	+	-	-	-
ENSG00000197563	PIGN	protein_coding	-	+	-	-	-
ENSG00000198901	PRC1	protein_coding	-	+	-	-	-
ENSG00000203797	DDO	protein_coding	-	+	-	-	-
ENSG00000204406	MBD5	protein_coding	-	+	-	-	-
ENSG00000204599	TRIM39	protein_coding	-	+	-	-	-
ENSG00000204815	TTC25	protein_coding	-	-	+	-	-
ENSG00000254469	RP11-849H4.2	protein_coding	-	-	+	-	-
ENSG00000080947	CROCCP3	transcribed_unprocessed_pseudogene	-	-	+	-	-
ENSG00000223705	NSUN5P1	transcribed_unprocessed_pseudogene	+	-	-	-	-
ENSG00000267419	CTC-559E9.6	transcribed_unprocessed_pseudogene	-	-	+	-	-

### Sheet: All_T24vsT1_allevents
GeneID	Gene_name	Gene_type	RI	SE	MXE	A3SS	A5SS
ENSG00000205885	C1RL-AS1	antisense	-	+	-	-	-
ENSG00000214432	AC068831.10	antisense	-	-	+	-	-
ENSG00000231607	DLEU2	antisense	-	-	-	-	+
ENSG00000231721	LINC-PINT	antisense	-	+	-	-	-
ENSG00000232160	RAP2C-AS1	antisense	-	+	-	-	-
ENSG00000235513	RP4-756G23.5	antisense	-	+	-	-	-
ENSG00000235706	DICER1-AS1	antisense	-	-	-	+	-
ENSG00000237975	FLG-AS1	antisense	-	+	-	-	-
ENSG00000250320	CTD-2269F5.1	antisense	-	-	+	-	-
ENSG00000267858	MZF1-AS1	antisense	-	+	-	-	-
ENSG00000272146	ARF4-AS1	antisense	-	+	-	-	-
ENSG00000172965	MIR4435-2HG	lincRNA	-	+	-	-	-
ENSG00000213468	FIRRE	lincRNA	-	+	+	-	-
ENSG00000234520	HRAT17	lincRNA	-	-	+	-	-
ENSG00000236039	AC017060.1	lincRNA	-	+	-	-	-
ENSG00000244219	GS1-259H13.2	lincRNA	-	-	+	-	-
ENSG00000254300	LINC01111	lincRNA	-	+	-	-	-
ENSG00000262468	LINC01569	lincRNA	-	+	-	-	-
ENSG00000214719	AC005562.1	processed_transcript	-	+	-	-	-
ENSG00000224078	SNHG14	processed_transcript	-	+	-	-	-
ENSG00000234741	GAS5	processed_transcript	-	-	+	-	-
ENSG00000241472	PTPRG-AS1	processed_transcript	-	+	-	-	-
ENSG00000271816	BMS1P4	processed_transcript	-	+	-	-	-
ENSG00000272752	STAG3L5P-PVRIG2P-PILRB	processed_transcript	-	-	-	-	+
ENSG00000005249	PRKAR2B	protein_coding	-	+	-	-	-
ENSG00000009307	CSDE1	protein_coding	-	+	-	-	-
ENSG00000011052	NME1-NME2	protein_coding	-	-	+	-	-
ENSG00000011426	ANLN	protein_coding	-	+	-	-	-
ENSG00000013563	DNASE1L1	protein_coding	-	+	-	-	-
ENSG00000018510	AGPS	protein_coding	-	+	-	-	-
ENSG00000019144	PHLDB1	protein_coding	-	+	-	-	-
ENSG00000020426	MNAT1	protein_coding	-	+	-	-	-
ENSG00000022277	RTFDC1	protein_coding	-	+	-	-	-
ENSG00000025293	PHF20	protein_coding	-	+	+	-	-
ENSG00000025423	HSD17B6	protein_coding	-	+	-	-	-
ENSG00000026103	FAS	protein_coding	-	+	-	-	-
ENSG00000026652	AGPAT4	protein_coding	-	+	-	-	-
ENSG00000036549	ZZZ3	protein_coding	-	+	-	-	-
ENSG00000041357	PSMA4	protein_coding	-	-	+	-	-
ENSG00000044115	CTNNA1	protein_coding	-	+	+	-	-
ENSG00000048052	HDAC9	protein_coding	-	+	-	-	-
ENSG00000048140	TSPAN17	protein_coding	-	+	-	-	-
ENSG00000049246	PER3	protein_coding	-	+	-	-	-
ENSG00000049883	PTCD2	protein_coding	-	+	-	-	-
ENSG00000050820	BCAR1	protein_coding	-	+	-	-	-
ENSG00000055917	PUM2	protein_coding	-	+	-	-	-
ENSG00000059145	UNKL	protein_coding	-	+	-	-	-
ENSG00000063241	ISOC2	protein_coding	-	+	-	-	-
ENSG00000064489	BORCS8-MEF2B	protein_coding	-	+	-	-	-
ENSG00000064989	CALCRL	protein_coding	-	+	+	-	-
ENSG00000066651	TRMT11	protein_coding	-	+	-	-	-
ENSG00000066697	MSANTD3	protein_coding	-	+	-	-	-
ENSG00000067225	PKM	protein_coding	-	-	-	-	+
ENSG00000068120	COASY	protein_coding	-	+	-	-	-
ENSG00000070759	TESK2	protein_coding	-	-	+	-	-
ENSG00000070882	OSBPL3	protein_coding	-	+	-	-	-
ENSG00000071282	LMCD1	protein_coding	-	+	-	-	-
ENSG00000072401	UBE2D1	protein_coding	-	+	-	-	-
ENSG00000072849	DERL2	protein_coding	-	+	-	-	-
ENSG00000073417	PDE8A	protein_coding	-	+	-	-	-
ENSG00000073792	IGF2BP2	protein_coding	-	+	-	-	-
ENSG00000074054	CLASP1	protein_coding	-	+	-	-	-
ENSG00000074621	SLC24A1	protein_coding	-	-	+	-	-
ENSG00000075223	SEMA3C	protein_coding	-	+	-	-	-
ENSG00000075826	SEC31B	protein_coding	+	-	-	-	-
ENSG00000077782	FGFR1	protein_coding	-	+	-	-	-
ENSG00000078668	VDAC3	protein_coding	-	+	-	-	-
ENSG00000079332	SAR1A	protein_coding	-	+	-	-	-
ENSG00000079432	CIC	protein_coding	-	+	-	-	-
ENSG00000080200	CRYBG3	protein_coding	-	+	-	-	-
ENSG00000080503	SMARCA2	protein_coding	-	+	-	-	-
ENSG00000080822	CLDND1	protein_coding	-	+	-	+	-
ENSG00000080823	MOK	protein_coding	-	+	-	-	-
ENSG00000082258	CCNT2	protein_coding	-	-	-	-	+
ENSG00000083457	ITGAE	protein_coding	-	+	+	-	-
ENSG00000084652	TXLNA	protein_coding	-	-	+	-	-
ENSG00000084676	NCOA1	protein_coding	-	+	-	-	-
ENSG00000085382	HACE1	protein_coding	-	+	-	-	-
ENSG00000085760	MTIF2	protein_coding	-	+	-	-	-
ENSG00000085788	DDHD2	protein_coding	-	+	-	-	-
ENSG00000086015	MAST2	protein_coding	+	-	-	-	-
ENSG00000086475	SEPHS1	protein_coding	-	+	-	-	-
ENSG00000086666	ZFAND6	protein_coding	-	-	-	+	-
ENSG00000086758	HUWE1	protein_coding	-	+	-	-	-
ENSG00000087303	NID2	protein_coding	+	-	-	-	-
ENSG00000088682	COQ9	protein_coding	-	+	-	-	-
ENSG00000089006	SNX5	protein_coding	-	-	+	-	-
ENSG00000089157	RPLP0	protein_coding	-	+	-	-	-
ENSG00000089159	PXN	protein_coding	-	+	-	-	-
ENSG00000089248	ERP29	protein_coding	-	+	-	-	-
ENSG00000090263	MRPS33	protein_coding	-	+	-	-	-
ENSG00000090554	FLT3LG	protein_coding	-	+	-	-	-
ENSG00000090621	PABPC4	protein_coding	-	+	-	-	-
ENSG00000090857	PDPR	protein_coding	-	+	-	-	-
ENSG00000091127	PUS7	protein_coding	-	-	+	-	+
ENSG00000092208	GEMIN2	protein_coding	-	-	+	-	-
ENSG00000092841	MYL6	protein_coding	-	+	+	+	+
ENSG00000092853	CLSPN	protein_coding	-	+	-	-	-
ENSG00000093183	SEC22C	protein_coding	-	+	-	-	-
ENSG00000095794	CREM	protein_coding	-	-	+	-	-
ENSG00000096070	BRPF3	protein_coding	-	+	-	-	-
ENSG00000099194	SCD	protein_coding	-	+	-	-	-
ENSG00000099250	NRP1	protein_coding	-	+	-	-	-
ENSG00000099330	OCEL1	protein_coding	-	-	+	-	-
ENSG00000099864	PALM	protein_coding	-	+	-	-	-
ENSG00000100207	TCF20	protein_coding	-	+	-	-	-
ENSG00000100209	HSCB	protein_coding	-	-	+	-	-
ENSG00000100219	XBP1	protein_coding	+	-	-	-	-
ENSG00000100239	PPP6R2	protein_coding	-	+	-	-	-
ENSG00000100242	SUN2	protein_coding	-	+	-	-	-
ENSG00000100266	PACSIN2	protein_coding	-	+	-	-	-
ENSG00000100348	TXN2	protein_coding	-	+	-	-	-
ENSG00000100429	HDAC10	protein_coding	-	-	+	-	-
ENSG00000100528	CNIH1	protein_coding	-	+	-	-	-
ENSG00000100575	TIMM9	protein_coding	-	+	-	-	-
ENSG00000100578	KIAA0586	protein_coding	-	+	-	-	-
ENSG00000100711	ZFYVE21	protein_coding	-	+	-	-	-
ENSG00000100938	GMPR2	protein_coding	-	+	-	-	-
ENSG00000101224	CDC25B	protein_coding	-	+	-	-	-
ENSG00000101294	HM13	protein_coding	-	+	-	-	-
ENSG00000101306	MYLK2	protein_coding	-	-	+	-	-
ENSG00000101361	NOP56	protein_coding	-	-	-	-	+
ENSG00000101639	CEP192	protein_coding	-	+	-	-	-
ENSG00000101745	ANKRD12	protein_coding	-	+	-	-	-
ENSG00000101901	ALG13	protein_coding	-	+	-	-	-
ENSG00000102030	NAA10	protein_coding	-	-	+	-	-
ENSG00000102317	RBM3	protein_coding	+	+	-	-	-
ENSG00000102780	DGKH	protein_coding	-	+	-	-	-
ENSG00000102901	CENPT	protein_coding	+	-	-	-	-
ENSG00000103194	USP10	protein_coding	-	+	-	-	-
ENSG00000103248	MTHFSD	protein_coding	-	+	-	-	-
ENSG00000103507	BCKDK	protein_coding	+	-	-	-	-
ENSG00000104064	GABPB1	protein_coding	-	+	-	-	-
ENSG00000104218	CSPP1	protein_coding	-	+	+	-	-
ENSG00000104497	SNX16	protein_coding	-	+	-	-	-
ENSG00000104852	SNRNP70	protein_coding	-	+	-	-	-
ENSG00000104907	TRMT1	protein_coding	-	-	-	-	+
ENSG00000105048	TNNT1	protein_coding	-	-	+	-	-
ENSG00000105137	SYDE1	protein_coding	-	+	-	-	-
ENSG00000105327	BBC3	protein_coding	-	+	-	-	-
ENSG00000105372	RPS19	protein_coding	-	+	+	-	-
ENSG00000105397	TYK2	protein_coding	-	+	-	-	-
ENSG00000105483	CARD8	protein_coding	-	-	+	-	-
ENSG00000105669	COPE	protein_coding	-	+	-	-	-
ENSG00000105677	TMEM147	protein_coding	-	+	-	-	-
ENSG00000105778	AVL9	protein_coding	-	+	-	-	-
ENSG00000105953	OGDH	protein_coding	-	-	+	-	-
ENSG00000105983	LMBR1	protein_coding	-	+	-	-	-
ENSG00000106078	COBL	protein_coding	-	+	-	-	-
ENSG00000106100	NOD1	protein_coding	-	+	-	-	-
ENSG00000106348	IMPDH1	protein_coding	-	+	-	-	-
ENSG00000106404	CLDN15	protein_coding	-	+	-	-	-
ENSG00000106484	MEST	protein_coding	-	+	-	-	-
ENSG00000106701	FSD1L	protein_coding	-	+	-	-	-
ENSG00000106733	NMRK1	protein_coding	-	+	-	-	-
ENSG00000107262	BAG1	protein_coding	-	+	-	-	-
ENSG00000107263	RAPGEF1	protein_coding	-	-	+	-	-
ENSG00000107614	TRDMT1	protein_coding	-	-	+	-	-
ENSG00000107758	PPP3CB	protein_coding	-	+	-	-	-
ENSG00000108239	TBC1D12	protein_coding	-	+	-	-	-
ENSG00000108384	RAD51C	protein_coding	-	-	+	-	-
ENSG00000108465	CDK5RAP3	protein_coding	-	+	-	-	-
ENSG00000108468	CBX1	protein_coding	-	-	+	-	-
ENSG00000108515	ENO3	protein_coding	-	+	-	-	-
ENSG00000108523	RNF167	protein_coding	-	+	-	-	-
ENSG00000108773	KAT2A	protein_coding	-	-	-	-	+
ENSG00000109475	RPL34	protein_coding	-	-	+	-	-
ENSG00000109654	TRIM2	protein_coding	-	+	-	-	-
ENSG00000109911	ELP4	protein_coding	-	-	-	-	+
ENSG00000110321	EIF4G2	protein_coding	-	+	+	-	-
ENSG00000110721	CHKA	protein_coding	-	+	-	-	-
ENSG00000110801	PSMD9	protein_coding	-	-	+	-	-
ENSG00000110851	PRDM4	protein_coding	-	+	+	-	-
ENSG00000110911	SLC11A2	protein_coding	-	+	-	-	-
ENSG00000111206	FOXM1	protein_coding	-	+	+	-	-
ENSG00000111271	ACAD10	protein_coding	-	-	+	-	-
ENSG00000111358	GTF2H3	protein_coding	-	-	+	-	-
ENSG00000111653	ING4	protein_coding	-	+	-	-	+
ENSG00000111801	BTN3A3	protein_coding	-	+	-	-	-
ENSG00000112081	SRSF3	protein_coding	-	+	-	-	-
ENSG00000112186	CAP2	protein_coding	-	+	+	-	-
ENSG00000112319	EYA4	protein_coding	-	+	-	-	-
ENSG00000113161	HMGCR	protein_coding	-	+	-	-	-
ENSG00000113648	H2AFY	protein_coding	-	-	+	-	-
ENSG00000113810	SMC4	protein_coding	-	+	-	-	-
ENSG00000114062	UBE3A	protein_coding	-	-	-	+	-
ENSG00000114127	XRN1	protein_coding	-	+	-	-	-
ENSG00000114423	CBLB	protein_coding	-	+	+	-	-
ENSG00000114670	NEK11	protein_coding	-	+	-	-	-
ENSG00000115268	RPS15	protein_coding	-	-	-	+	-
ENSG00000115556	PLCD4	protein_coding	+	-	-	-	-
ENSG00000115677	HDLBP	protein_coding	-	-	+	-	-
ENSG00000116251	RPL22	protein_coding	-	-	+	-	-
ENSG00000116288	PARK7	protein_coding	-	-	+	-	-
ENSG00000116459	ATP5F1	protein_coding	-	+	-	-	-
ENSG00000116586	LAMTOR2	protein_coding	-	+	-	-	-
ENSG00000116641	DOCK7	protein_coding	-	+	-	+	-
ENSG00000116679	IVNS1ABP	protein_coding	-	+	-	-	-
ENSG00000116830	TTF2	protein_coding	-	+	-	-	-
ENSG00000117308	GALE	protein_coding	-	+	-	-	-
ENSG00000117525	F3	protein_coding	-	+	-	-	-
ENSG00000117620	SLC35A3	protein_coding	-	+	-	-	-
ENSG00000119782	FKBP1B	protein_coding	-	+	-	-	-
ENSG00000120549	KIAA1217	protein_coding	-	-	+	-	-
ENSG00000120699	EXOSC8	protein_coding	-	-	+	-	-
ENSG00000121716	PILRB	protein_coding	-	+	-	-	-
ENSG00000122033	MTIF3	protein_coding	-	+	+	+	-
ENSG00000122203	KIAA1191	protein_coding	-	+	-	-	-
ENSG00000122482	ZNF644	protein_coding	-	-	+	-	-
ENSG00000122545	SEPT7	protein_coding	-	+	-	-	-
ENSG00000122566	HNRNPA2B1	protein_coding	-	+	-	-	-
ENSG00000122642	FKBP9	protein_coding	-	+	-	-	-
ENSG00000122786	CALD1	protein_coding	-	+	-	-	-
ENSG00000123106	CCDC91	protein_coding	-	+	+	-	-
ENSG00000123992	DNPEP	protein_coding	-	+	-	-	-
ENSG00000124067	SLC12A4	protein_coding	-	-	-	-	+
ENSG00000125246	CLYBL	protein_coding	-	+	-	-	-
ENSG00000125686	MED1	protein_coding	-	+	-	-	-
ENSG00000126001	CEP250	protein_coding	-	+	-	-	-
ENSG00000126457	PRMT1	protein_coding	-	+	+	-	-
ENSG00000126461	SCAF1	protein_coding	-	+	-	-	-
ENSG00000127511	SIN3B	protein_coding	-	-	+	-	-
ENSG00000128581	IFT22	protein_coding	-	+	-	-	-
ENSG00000128654	MTX2	protein_coding	-	+	-	-	-
ENSG00000128656	CHN1	protein_coding	-	+	-	-	-
ENSG00000128708	HAT1	protein_coding	-	+	+	-	-
ENSG00000128973	CLN6	protein_coding	-	+	-	-	-
ENSG00000129038	LOXL1	protein_coding	-	+	-	-	-
ENSG00000129187	DCTD	protein_coding	-	+	-	-	-
ENSG00000129317	PUS7L	protein_coding	-	+	-	-	-
ENSG00000130164	LDLR	protein_coding	-	+	+	-	-
ENSG00000130559	CAMSAP1	protein_coding	-	-	+	-	-
ENSG00000130640	TUBGCP2	protein_coding	-	+	-	-	-
ENSG00000130706	ADRM1	protein_coding	-	+	-	-	-
ENSG00000131375	CAPN7	protein_coding	-	+	-	-	-
ENSG00000131669	NINJ1	protein_coding	-	-	+	-	-
ENSG00000131791	PRKAB2	protein_coding	-	+	-	-	-
ENSG00000132275	RRP8	protein_coding	-	+	-	-	-
ENSG00000132478	UNK	protein_coding	-	+	-	-	-
ENSG00000132549	VPS13B	protein_coding	-	+	-	-	-
ENSG00000132646	PCNA	protein_coding	-	-	+	-	-
ENSG00000133112	TPT1	protein_coding	-	+	-	-	-
ENSG00000133226	SRRM1	protein_coding	-	+	-	-	-
ENSG00000133627	ACTR3B	protein_coding	-	+	-	-	-
ENSG00000133657	ATP13A3	protein_coding	-	+	-	-	-
ENSG00000133961	NUMB	protein_coding	-	+	-	-	-
ENSG00000134775	FHOD3	protein_coding	-	+	-	-	-
ENSG00000134882	UBAC2	protein_coding	-	+	-	-	-
ENSG00000134884	ARGLU1	protein_coding	-	+	-	-	-
ENSG00000134905	CARS2	protein_coding	-	+	-	-	-
ENSG00000134982	APC	protein_coding	-	-	+	-	-
ENSG00000135018	UBQLN1	protein_coding	-	+	-	-	-
ENSG00000135365	PHF21A	protein_coding	-	+	-	-	-
ENSG00000135424	ITGA7	protein_coding	-	+	-	-	-
ENSG00000135541	AHI1	protein_coding	-	+	-	-	-
ENSG00000135679	MDM2	protein_coding	-	+	-	-	-
ENSG00000135930	EIF4E2	protein_coding	-	+	-	-	-
ENSG00000136243	NUPL2	protein_coding	-	+	-	-	-
ENSG00000136244	IL6	protein_coding	-	+	-	-	-
ENSG00000136536	MARCH7	protein_coding	-	-	+	-	-
ENSG00000136874	STX17	protein_coding	-	+	-	-	-
ENSG00000136877	FPGS	protein_coding	-	-	+	-	-
ENSG00000136895	GARNL3	protein_coding	-	+	-	-	-
ENSG00000136908	DPM2	protein_coding	-	+	-	-	-
ENSG00000136932	TRMO	protein_coding	-	+	-	-	-
ENSG00000137073	UBAP2	protein_coding	-	+	-	-	-
ENSG00000137312	FLOT1	protein_coding	-	+	+	-	-
ENSG00000137404	NRM	protein_coding	-	+	-	-	+
ENSG00000137497	NUMA1	protein_coding	-	-	+	-	-
ENSG00000137502	RAB30	protein_coding	-	+	-	-	-
ENSG00000137504	CREBZF	protein_coding	+	-	-	-	-
ENSG00000137522	RNF121	protein_coding	-	+	-	-	-
ENSG00000137834	SMAD6	protein_coding	-	+	-	-	-
ENSG00000137955	RABGGTB	protein_coding	-	+	-	-	-
ENSG00000138326	RPS24	protein_coding	-	-	+	-	-
ENSG00000138380	CARF	protein_coding	-	-	-	-	+
ENSG00000138382	METTL5	protein_coding	-	+	-	-	-
ENSG00000138443	ABI2	protein_coding	-	+	-	-	-
ENSG00000138495	COX17	protein_coding	-	+	-	-	-
ENSG00000138614	VWA9	protein_coding	-	+	-	-	-
ENSG00000138621	PPCDC	protein_coding	-	-	+	-	-
ENSG00000138658	ZGRF1	protein_coding	-	+	-	-	-
ENSG00000138798	EGF	protein_coding	-	+	+	-	-
ENSG00000139220	PPFIA2	protein_coding	-	+	-	-	-
ENSG00000139372	TDG	protein_coding	+	-	-	-	-
ENSG00000139620	KANSL2	protein_coding	-	+	-	-	-
ENSG00000139651	ZNF740	protein_coding	-	+	-	-	+
ENSG00000140025	EFCAB11	protein_coding	-	+	-	-	-
ENSG00000140105	WARS	protein_coding	-	+	-	-	-
ENSG00000140521	POLG	protein_coding	-	+	-	-	-
ENSG00000140718	FTO	protein_coding	-	+	-	-	-
ENSG00000140859	KIFC3	protein_coding	-	+	-	-	-
ENSG00000140937	CDH11	protein_coding	-	+	-	-	-
ENSG00000140988	RPS2	protein_coding	+	-	+	-	-
ENSG00000140995	DEF8	protein_coding	-	-	+	-	-
ENSG00000141030	COPS3	protein_coding	-	+	-	-	+
ENSG00000141698	NT5C3B	protein_coding	-	-	+	-	-
ENSG00000141759	TXNL4A	protein_coding	-	+	-	-	-
ENSG00000142188	TMEM50B	protein_coding	-	+	-	-	-
ENSG00000142227	EMP3	protein_coding	-	+	-	-	-
ENSG00000142494	SLC47A1	protein_coding	-	+	-	-	-
ENSG00000142541	RPL13A	protein_coding	+	-	-	-	-
ENSG00000142856	ITGB3BP	protein_coding	-	-	+	-	-
ENSG00000142937	RPS8	protein_coding	-	-	+	-	-
ENSG00000143195	ILDR2	protein_coding	-	+	-	-	-
ENSG00000143224	PPOX	protein_coding	-	+	-	-	-
ENSG00000143344	RGL1	protein_coding	-	+	-	-	-
ENSG00000143398	PIP5K1A	protein_coding	-	+	-	-	-
ENSG00000143409	FAM63A	protein_coding	-	+	-	-	-
ENSG00000143458	GABPB2	protein_coding	-	+	+	-	-
ENSG00000143493	INTS7	protein_coding	-	-	+	-	-
ENSG00000143549	TPM3	protein_coding	-	+	-	-	-
ENSG00000143569	UBAP2L	protein_coding	-	+	+	-	-
ENSG00000143669	LYST	protein_coding	-	-	+	-	-
ENSG00000143756	FBXO28	protein_coding	-	+	-	-	-
ENSG00000143952	VPS54	protein_coding	-	+	-	-	-
ENSG00000144136	SLC20A1	protein_coding	-	+	-	-	-
ENSG00000144395	CCDC150	protein_coding	-	+	-	-	-
ENSG00000144893	MED12L	protein_coding	-	+	-	-	-
ENSG00000145041	DCAF1	protein_coding	-	+	-	-	-
ENSG00000145414	NAF1	protein_coding	-	+	-	-	-
ENSG00000145725	PPIP5K2	protein_coding	-	+	-	-	-
ENSG00000145833	DDX46	protein_coding	-	+	+	-	-
ENSG00000146463	ZMYM4	protein_coding	-	+	-	-	-
ENSG00000146733	PSPH	protein_coding	-	-	+	-	-
ENSG00000146856	AGBL3	protein_coding	-	+	-	-	-
ENSG00000147403	RPL10	protein_coding	-	+	-	-	-
ENSG00000148180	GSN	protein_coding	-	-	+	-	-
ENSG00000148814	LRRC27	protein_coding	-	+	-	-	-
ENSG00000149182	ARFGAP2	protein_coding	-	+	-	-	-
ENSG00000149483	TMEM138	protein_coding	-	+	-	-	-
ENSG00000149532	CPSF7	protein_coding	-	-	+	-	-
ENSG00000149554	CHEK1	protein_coding	-	+	-	-	-
ENSG00000150787	PTS	protein_coding	-	+	-	-	-
ENSG00000151116	UEVLD	protein_coding	-	+	-	-	-
ENSG00000151150	ANK3	protein_coding	-	+	-	-	-
ENSG00000151881	TMEM267	protein_coding	-	+	-	-	-
ENSG00000151967	SCHIP1	protein_coding	+	-	-	-	-
ENSG00000152601	MBNL1	protein_coding	-	+	-	-	-
ENSG00000152795	HNRNPDL	protein_coding	-	+	-	-	-
ENSG00000153029	MR1	protein_coding	-	+	-	-	-
ENSG00000153113	CAST	protein_coding	-	+	+	-	-
ENSG00000153310	FAM49B	protein_coding	-	+	-	-	-
ENSG00000154114	TBCEL	protein_coding	-	+	+	-	-
ENSG00000154556	SORBS2	protein_coding	-	+	-	-	-
ENSG00000154727	GABPA	protein_coding	-	+	-	-	-
ENSG00000154743	TSEN2	protein_coding	-	-	+	-	-
ENSG00000155099	TMEM55A	protein_coding	-	+	-	-	-
ENSG00000155189	AGPAT5	protein_coding	-	+	-	-	-
ENSG00000155463	OXA1L	protein_coding	-	+	-	-	-
ENSG00000155621	C9orf85	protein_coding	-	+	-	-	-
ENSG00000155666	KDM8	protein_coding	-	-	+	-	-
ENSG00000156170	NDUFAF6	protein_coding	-	+	-	-	-
ENSG00000156858	PRR14	protein_coding	-	+	-	-	-
ENSG00000156875	MFSD14A	protein_coding	-	+	-	-	-
ENSG00000156976	EIF4A2	protein_coding	-	-	+	-	-
ENSG00000156990	RPUSD3	protein_coding	-	+	-	-	-
ENSG00000157036	EXOG	protein_coding	-	+	-	-	-
ENSG00000157540	DYRK1A	protein_coding	-	+	-	-	-
ENSG00000157693	C9orf91	protein_coding	-	-	-	+	-
ENSG00000157800	SLC37A3	protein_coding	-	+	-	-	-
ENSG00000157823	AP3S2	protein_coding	-	+	-	-	-
ENSG00000158092	NCK1	protein_coding	-	+	-	-	-
ENSG00000159210	SNF8	protein_coding	-	-	-	-	+
ENSG00000159335	PTMS	protein_coding	-	-	+	-	-
ENSG00000159921	GNE	protein_coding	-	+	-	-	-
ENSG00000160226	C21orf2	protein_coding	-	+	-	-	-
ENSG00000160404	TOR2A	protein_coding	-	+	-	-	-
ENSG00000160691	SHC1	protein_coding	-	+	-	-	-
ENSG00000160781	PAQR6	protein_coding	-	-	+	-	-
ENSG00000160972	PPP1R16A	protein_coding	-	+	-	-	-
ENSG00000161057	PSMC2	protein_coding	-	+	-	-	-
ENSG00000161526	SAP30BP	protein_coding	+	-	-	-	-
ENSG00000161800	RACGAP1	protein_coding	-	+	-	-	-
ENSG00000162086	ZNF75A	protein_coding	-	+	-	-	-
ENSG00000162517	PEF1	protein_coding	-	+	-	-	-
ENSG00000162576	MXRA8	protein_coding	+	-	-	-	-
ENSG00000162601	MYSM1	protein_coding	-	-	+	-	-
ENSG00000162613	FUBP1	protein_coding	-	-	+	-	-
ENSG00000162885	B3GALNT2	protein_coding	-	+	-	-	-
ENSG00000162959	MEMO1	protein_coding	-	+	-	-	-
ENSG00000163002	NUP35	protein_coding	-	-	+	-	-
ENSG00000163291	PAQR3	protein_coding	-	+	-	-	-
ENSG00000163320	CGGBP1	protein_coding	-	+	-	-	-
ENSG00000163430	FSTL1	protein_coding	-	-	+	-	-
ENSG00000163479	SSR2	protein_coding	-	+	-	-	-
ENSG00000163516	ANKZF1	protein_coding	-	-	+	-	-
ENSG00000163697	APBB2	protein_coding	-	+	-	-	-
ENSG00000163781	TOPBP1	protein_coding	+	-	-	-	-
ENSG00000163870	TPRA1	protein_coding	-	-	+	-	-
ENSG00000163872	YEATS2	protein_coding	-	+	+	-	-
ENSG00000163900	TMEM41A	protein_coding	-	+	-	-	-
ENSG00000163935	SFMBT1	protein_coding	-	+	-	-	-
ENSG00000164023	SGMS2	protein_coding	-	+	-	-	-
ENSG00000164031	DNAJB14	protein_coding	-	+	-	-	-
ENSG00000164053	ATRIP	protein_coding	-	+	-	-	-
ENSG00000164068	RNF123	protein_coding	+	-	-	-	-
ENSG00000164144	ARFIP1	protein_coding	-	+	-	-	-
ENSG00000164300	SERINC5	protein_coding	-	+	-	-	-
ENSG00000164329	PAPD4	protein_coding	-	+	-	-	-
ENSG00000164347	GFM2	protein_coding	-	+	-	-	-
ENSG00000164405	UQCRQ	protein_coding	-	+	-	-	-
ENSG00000164758	MED30	protein_coding	-	+	-	-	-
ENSG00000164808	SPIDR	protein_coding	-	+	+	-	-
ENSG00000164896	FASTK	protein_coding	-	+	+	-	+
ENSG00000164983	TMEM65	protein_coding	-	+	-	-	-
ENSG00000165219	GAPVD1	protein_coding	-	+	-	-	-
ENSG00000165416	SUGT1	protein_coding	-	+	-	-	-
ENSG00000165669	FAM204A	protein_coding	-	+	-	-	-
ENSG00000165801	ARHGEF40	protein_coding	-	+	-	-	-
ENSG00000166169	POLL	protein_coding	-	+	-	-	-
ENSG00000166261	ZNF202	protein_coding	-	+	-	-	-
ENSG00000166455	C16orf46	protein_coding	-	+	-	-	-
ENSG00000166681	BEX3	protein_coding	-	+	-	-	-
ENSG00000166747	AP1G1	protein_coding	-	+	-	-	-
ENSG00000166979	EVA1C	protein_coding	-	+	-	-	-
ENSG00000167257	RNF214	protein_coding	+	-	-	-	+
ENSG00000167258	CDK12	protein_coding	-	-	+	-	-
ENSG00000167515	TRAPPC2L	protein_coding	+	-	-	-	-
ENSG00000167548	KMT2D	protein_coding	-	+	-	-	-
ENSG00000167552	TUBA1A	protein_coding	+	-	-	-	-
ENSG00000167554	ZNF610	protein_coding	-	-	+	-	-
ENSG00000167595	PROSER3	protein_coding	-	+	-	-	-
ENSG00000167671	UBXN6	protein_coding	-	+	-	-	-
ENSG00000168014	C2CD3	protein_coding	-	-	-	+	-
ENSG00000168137	SETD5	protein_coding	-	+	-	-	-
ENSG00000168385	SEPT2	protein_coding	-	-	+	-	+
ENSG00000168397	ATG4B	protein_coding	-	-	+	-	-
ENSG00000168765	GSTM4	protein_coding	-	+	-	-	-
ENSG00000168916	ZNF608	protein_coding	-	+	-	-	-
ENSG00000168958	MFF	protein_coding	-	+	+	-	-
ENSG00000169242	EFNA1	protein_coding	-	+	-	+	-
ENSG00000169764	UGP2	protein_coding	-	+	-	-	-
ENSG00000170043	TRAPPC1	protein_coding	-	+	-	-	-
ENSG00000170871	KIAA0232	protein_coding	-	+	-	-	-
ENSG00000171097	KYAT1	protein_coding	-	+	-	-	-
ENSG00000171428	NAT1	protein_coding	-	+	+	-	-
ENSG00000171466	ZNF562	protein_coding	-	-	+	-	-
ENSG00000171469	ZNF561	protein_coding	-	-	-	-	+
ENSG00000171634	BPTF	protein_coding	-	+	-	-	-
ENSG00000171793	CTPS1	protein_coding	-	+	+	-	-
ENSG00000172113	NME6	protein_coding	-	+	-	-	-
ENSG00000173068	BNC2	protein_coding	-	+	-	-	-
ENSG00000173418	NAA20	protein_coding	-	+	+	-	-
ENSG00000173511	VEGFB	protein_coding	-	-	+	-	-
ENSG00000173542	MOB1B	protein_coding	-	-	+	-	-
ENSG00000173715	C11orf80	protein_coding	-	+	-	-	-
ENSG00000174197	MGA	protein_coding	-	+	-	-	-
ENSG00000174502	SLC26A9	protein_coding	-	-	+	-	-
ENSG00000174652	ZNF266	protein_coding	-	+	-	-	-
ENSG00000174871	CNIH2	protein_coding	-	+	-	-	-
ENSG00000175215	CTDSP2	protein_coding	-	+	-	-	-
ENSG00000175455	CCDC14	protein_coding	-	+	-	-	-
ENSG00000176261	ZBTB8OS	protein_coding	-	-	+	-	-
ENSG00000176715	ACSF3	protein_coding	-	+	-	-	-
ENSG00000176953	NFATC2IP	protein_coding	-	+	-	-	-
ENSG00000177030	DEAF1	protein_coding	-	+	-	-	-
ENSG00000177082	WDR73	protein_coding	+	+	-	-	-
ENSG00000177192	PUS1	protein_coding	-	+	-	-	-
ENSG00000177311	ZBTB38	protein_coding	-	+	-	-	-
ENSG00000177600	RPLP2	protein_coding	-	+	-	-	-
ENSG00000177954	RPS27	protein_coding	-	+	-	-	-
ENSG00000180376	CCDC66	protein_coding	-	-	+	-	-
ENSG00000180964	TCEAL8	protein_coding	-	+	-	-	-
ENSG00000181135	ZNF707	protein_coding	-	-	-	+	-
ENSG00000181350	LRRC75A	protein_coding	-	+	-	-	-
ENSG00000181555	SETD2	protein_coding	-	+	-	-	-
ENSG00000182718	ANXA2	protein_coding	-	+	+	-	-
ENSG00000183010	PYCR1	protein_coding	-	+	-	-	-
ENSG00000183696	UPP1	protein_coding	-	+	+	-	+
ENSG00000184047	DIABLO	protein_coding	-	+	+	-	-
ENSG00000184162	NR2C2AP	protein_coding	-	+	-	-	-
ENSG00000184432	COPB2	protein_coding	-	+	-	-	-
ENSG00000184863	RBM33	protein_coding	-	-	+	-	-
ENSG00000185015	CA13	protein_coding	-	-	+	-	-
ENSG00000185278	ZBTB37	protein_coding	-	+	-	-	-
ENSG00000185515	BRCC3	protein_coding	-	+	-	-	-
ENSG00000185730	ZNF696	protein_coding	-	+	-	-	-
ENSG00000185838	GNB1L	protein_coding	-	+	-	-	-
ENSG00000185920	PTCH1	protein_coding	-	+	-	-	-
ENSG00000186523	FAM86B1	protein_coding	-	-	+	-	-
ENSG00000187079	TEAD1	protein_coding	-	+	+	-	-
ENSG00000187193	MT1X	protein_coding	-	-	-	-	+
ENSG00000187860	CCDC157	protein_coding	-	+	-	-	-
ENSG00000188283	ZNF383	protein_coding	-	-	+	-	-
ENSG00000188313	PLSCR1	protein_coding	-	+	-	-	-
ENSG00000188342	GTF2F2	protein_coding	-	-	+	-	-
ENSG00000188419	CHM	protein_coding	-	+	-	-	-
ENSG00000188641	DPYD	protein_coding	-	+	-	-	-
ENSG00000188846	RPL14	protein_coding	-	-	+	-	-
ENSG00000188917	TRMT2B	protein_coding	-	+	-	-	-
ENSG00000189057	FAM111B	protein_coding	-	+	-	-	-
ENSG00000189077	TMEM120A	protein_coding	-	+	-	-	-
ENSG00000189180	ZNF33A	protein_coding	-	+	-	-	-
ENSG00000189367	KIAA0408	protein_coding	-	+	-	-	-
ENSG00000189403	HMGB1	protein_coding	-	+	-	-	-
ENSG00000196262	PPIA	protein_coding	-	-	+	-	-
ENSG00000196312	MFSD14C	protein_coding	-	+	-	-	-
ENSG00000196693	ZNF33B	protein_coding	-	+	-	-	-
ENSG00000196776	CD47	protein_coding	-	+	-	-	-
ENSG00000196781	TLE1	protein_coding	-	+	-	-	-
ENSG00000196954	CASP4	protein_coding	-	+	-	-	-
ENSG00000196975	ANXA4	protein_coding	-	+	-	-	-
ENSG00000197461	PDGFA	protein_coding	-	+	-	-	-
ENSG00000197579	TOPORS	protein_coding	-	+	-	-	-
ENSG00000197958	RPL12	protein_coding	-	-	-	-	+
ENSG00000198088	NUP62CL	protein_coding	-	+	-	-	-
ENSG00000198105	ZNF248	protein_coding	-	+	-	-	-
ENSG00000198252	STYX	protein_coding	-	-	+	-	-
ENSG00000198270	TMEM116	protein_coding	-	+	-	-	-
ENSG00000198363	ASPH	protein_coding	-	+	-	-	-
ENSG00000198453	ZNF568	protein_coding	-	+	-	-	-
ENSG00000198561	CTNND1	protein_coding	-	+	-	-	-
ENSG00000198755	RPL10A	protein_coding	+	-	-	-	-
ENSG00000198830	HMGN2	protein_coding	-	-	+	-	+
ENSG00000198836	OPA1	protein_coding	-	+	-	-	-
ENSG00000198837	DENND4B	protein_coding	-	+	-	-	-
ENSG00000198860	TSEN15	protein_coding	-	+	-	-	-
ENSG00000198901	PRC1	protein_coding	-	+	-	-	-
ENSG00000198925	ATG9A	protein_coding	-	-	+	-	-
ENSG00000204438	GPANK1	protein_coding	-	-	-	+	-
ENSG00000204514	ZNF814	protein_coding	-	+	-	-	-
ENSG00000204852	TCTN1	protein_coding	-	+	-	-	-
ENSG00000205659	LIN52	protein_coding	-	+	-	-	-
ENSG00000214021	TTLL3	protein_coding	+	-	-	-	-
ENSG00000214253	FIS1	protein_coding	-	+	-	-	-
ENSG00000214941	ZSWIM7	protein_coding	+	-	-	-	-
ENSG00000215041	NEURL4	protein_coding	-	+	-	-	-
ENSG00000215126	CBWD7	protein_coding	-	-	+	-	-
ENSG00000221926	TRIM16	protein_coding	-	-	+	-	-
ENSG00000228439	TSTD3	protein_coding	-	+	-	-	-
ENSG00000228716	DHFR	protein_coding	-	+	-	-	-
ENSG00000239282	GATSL3	protein_coding	-	+	-	-	-
ENSG00000239306	RBM14	protein_coding	-	+	-	-	-
ENSG00000239789	MRPS17	protein_coding	-	+	-	-	-
ENSG00000244687	UBE2V1	protein_coding	-	+	-	-	-
ENSG00000248235	AC037459.4	protein_coding	-	+	-	-	-
ENSG00000251503	APITD1-CORT	protein_coding	-	+	-	-	-
ENSG00000256053	APOPT1	protein_coding	-	+	-	-	-
ENSG00000256294	ZNF225	protein_coding	-	+	-	-	-
ENSG00000256861	RP11-512M8.5	protein_coding	-	-	+	-	-
ENSG00000263001	GTF2I	protein_coding	-	+	-	-	-
ENSG00000266173	STRADA	protein_coding	-	+	-	-	-
ENSG00000269713	NBPF9	protein_coding	-	-	+	-	-
ENSG00000272333	KMT2B	protein_coding	-	+	-	-	-
ENSG00000283245	SCHIP1	protein_coding	-	+	-	-	-
ENSG00000160172	FAM86C2P	transcribed_unprocessed_pseudogene	-	+	-	-	-
ENSG00000170629	DPY19L2P2	transcribed_unprocessed_pseudogene	-	+	-	-	-
ENSG00000196204	RNF216P1	transcribed_unprocessed_pseudogene	-	-	+	-	-
ENSG00000205763	RP9P	transcribed_unprocessed_pseudogene	-	+	-	-	-
ENSG00000267419	CTC-559E9.6	transcribed_unprocessed_pseudogene	-	+	+	-	-
ENSG00000211451	GNRHR2	unitary_pseudogene	+	-	-	-	-

### Sheet: RNA processing and translation 
RNA processing and translation genes changing splicing upon radiation
AC037459
ADRM1
ANKRD12
ARGLU1
C16orf46
C9orf85
CARS2
CAST
CCDC150
CCDC157
CCNT2
CDK12
CLDND1
CPSF7
CREBZF
CSDE1
DDX46
DEAF1
EFCAB11
EIF4A2
EIF4E2
EIF4G2
ELP4
EXOG
EXOSC8
FAM111B
FAM204A
FBXO28
FOXM1
FTO
FUBP1
GABPA
GEMIN2
GPANK1
GTF2F2
GTF2H3
GTF2I
HNRNPA2B1
HNRNPDL
INTS7
IVNS1ABP
KIAA0232
KIAA0408
LIN52
LRRC27
LRRC75A
MBNL1
MED1
MED30
MNAT1
MSANTD3
MTHFSD
MTIF2
MTIF3
NAF1
NBPF9
NCOA1
NEURL4
NOP56
NR2C2AP
NT5C3B
OCEL1
PABPC4
PAPD4
PAQR6
PCNA
PPP6R2
PRDM4
PROSER3
PTCD2
PUM2
PUS1
PUS7
PUS7L
RBM3
RBM33
RNF216P1
RPL10
RPL10A
RPL12
RPL13A
RPL14
RPL22
RPL34
RPLP0
RPLP2
RPS15
RPS19
RPS2
RPS24
RPS27
RPS8
RPUSD3
RRP8
SCAF1
SCHIP1
SEPHS1
SETD2
SNRNP70
SRRM1
SRSF3
TBCEL
TCEAL8
TEAD1
TMEM147
TMEM267
TMEM41A
TOPORS
TRDMT1
TRMO
TRMT1
TRMT11
TRMT2B
TSEN15
TSEN2
TSTD3
TTF2
TXNL4A
UBAP2
WARS
XBP1
XRN1
ZBTB8OS
ZFYVE21
ZGRF1
ZNF202
