## Supplementary material for "Integrated analyses of early responses to radiation in glioblastoma identify new alterations in RNA processing and candidate target genes to improve treatment outcomes": Table S7

### Sheet: T24vsT1_GO
GO biological process complete	Homo sapiens - REFLIST (20996)	upload_1 (539)	upload_1 (expected)	upload_1 (over/under)	upload_1 (fold Enrichment)	upload_1 (raw P-value)	upload_1 (FDR)
viral transcription (GO:0019083)	114	18	2.93	+	6.15	5.5e-09	3.47e-06
cotranslational protein targeting to membrane (GO:0006613)	102	16	2.62	+	6.11	4.21e-08	2.01e-05
SRP-dependent cotranslational protein targeting to membrane (GO:0006614)	97	15	2.49	+	6.02	1.32e-07	5.61e-05
viral gene expression (GO:0019080)	128	18	3.29	+	5.48	2.76e-08	1.36e-05
protein targeting to ER (GO:0045047)	109	15	2.8	+	5.36	5.08e-07	0.000164
translational initiation (GO:0006413)	146	20	3.75	+	5.34	6.98e-09	4.24e-06
establishment of protein localization to endoplasmic reticulum (GO:0072599)	113	15	2.9	+	5.17	7.67e-07	0.000216
nuclear-transcribed mRNA catabolic process, nonsense-mediated decay (GO:0000184)	120	15	3.08	+	4.87	1.52e-06	0.000394
protein localization to endoplasmic reticulum (GO:0070972)	137	16	3.52	+	4.55	1.55e-06	0.000394
protein targeting to membrane (GO:0006612)	160	17	4.11	+	4.14	2.4e-06	0.000549
nuclear-transcribed mRNA catabolic process (GO:0000956)	195	20	5.01	+	4	5.24e-07	0.000166
positive regulation of cysteine-type endopeptidase activity involved in apoptotic process (GO:0043280)	129	13	3.31	+	3.93	6.01e-05	0.00819
positive regulation of cysteine-type endopeptidase activity (GO:2001056)	146	14	3.75	+	3.74	5.21e-05	0.00735
positive regulation of endopeptidase activity (GO:0010950)	168	16	4.31	+	3.71	1.67e-05	0.00275
mRNA catabolic process (GO:0006402)	211	20	5.42	+	3.69	1.62e-06	0.000401
RNA catabolic process (GO:0006401)	242	21	6.21	+	3.38	3.27e-06	0.000718
positive regulation of peptidase activity (GO:0010952)	186	16	4.77	+	3.35	5.25e-05	0.00733
establishment of protein localization to membrane (GO:0090150)	261	21	6.7	+	3.13	9.66e-06	0.00175
nucleobase-containing compound catabolic process (GO:0034655)	406	32	10.42	+	3.07	7.28e-08	3.19e-05
covalent chromatin modification (GO:0016569)	379	28	9.73	+	2.88	1.58e-06	0.000396
histone modification (GO:0016570)	367	27	9.42	+	2.87	2.61e-06	0.000581
heterocycle catabolic process (GO:0046700)	455	33	11.68	+	2.83	2.74e-07	9.6e-05
cellular nitrogen compound catabolic process (GO:0044270)	456	33	11.71	+	2.82	2.87e-07	9.84e-05
protein targeting (GO:0006605)	351	25	9.01	+	2.77	1.03e-05	0.00185
ncRNA processing (GO:0034470)	383	27	9.83	+	2.75	5.47e-06	0.00112
aromatic compound catabolic process (GO:0019439)	470	33	12.07	+	2.74	5.42e-07	0.000168
establishment of protein localization to organelle (GO:0072594)	412	29	10.58	+	2.74	2.53e-06	0.000572
translation (GO:0006412)	395	27	10.14	+	2.66	9.25e-06	0.00172
organic cyclic compound catabolic process (GO:1901361)	503	34	12.91	+	2.63	8.2e-07	0.000227
peptide biosynthetic process (GO:0043043)	418	27	10.73	+	2.52	3.5e-05	0.00531
mRNA metabolic process (GO:0016071)	683	43	17.53	+	2.45	1.87e-07	7.4e-05
amide biosynthetic process (GO:0043604)	534	33	13.71	+	2.41	7.67e-06	0.0015
protein localization to organelle (GO:0033365)	705	43	18.1	+	2.38	4.92e-07	0.000162
ncRNA metabolic process (GO:0034660)	542	33	13.91	+	2.37	1.58e-05	0.00266
cellular macromolecule catabolic process (GO:0044265)	880	51	22.59	+	2.26	2.42e-07	8.89e-05
RNA processing (GO:0006396)	864	50	22.18	+	2.25	2.19e-07	8.24e-05
peptide metabolic process (GO:0006518)	558	32	14.32	+	2.23	4.39e-05	0.00642
cellular nitrogen compound biosynthetic process (GO:0044271)	1675	90	43	+	2.09	8.56e-11	9.65e-08
chromatin organization (GO:0006325)	690	37	17.71	+	2.09	4.93e-05	0.00701
macromolecule catabolic process (GO:0009057)	1023	54	26.26	+	2.06	1.14e-06	0.000304
heterocycle biosynthetic process (GO:0018130)	1198	63	30.75	+	2.05	1.97e-07	7.57e-05
regulation of cell cycle process (GO:0010564)	761	40	19.54	+	2.05	3.99e-05	0.00595
cellular response to DNA damage stimulus (GO:0006974)	762	40	19.56	+	2.04	4.05e-05	0.00598
RNA metabolic process (GO:0016070)	1669	86	42.85	+	2.01	1.96e-09	1.47e-06

### Sheet: T24vsT1_Pathway
Reactome pathways	Homo sapiens - REFLIST (20996)	upload_1 (539)	upload_1 (expected)	upload_1 (over/under)	upload_1 (fold Enrichment)	upload_1 (raw P-value)	upload_1 (FDR)
Metabolism of RNA (R-HSA-8953854)	660	45	16.94	+	2.66	1.02e-08	1.12e-05
Peptide chain elongation (R-HSA-156902)	89	15	2.28	+	6.57	4.8e-08	1.75e-05
Nonsense Mediated Decay (NMD) independent of the Exon Junction Complex (EJC) (R-HSA-975956)	95	15	2.44	+	6.15	1.03e-07	2.05e-05
Influenza Life Cycle (R-HSA-168255)	140	18	3.59	+	5.01	9.44e-08	2.07e-05
SRP-dependent cotranslational protein targeting to membrane (R-HSA-1799339)	112	16	2.88	+	5.56	1.34e-07	2.1e-05
Viral mRNA Translation (R-HSA-192823)	89	15	2.28	+	6.57	4.8e-08	2.11e-05
Signaling by ROBO receptors (R-HSA-376176)	216	23	5.55	+	4.15	3.96e-08	2.17e-05
L13a-mediated translational silencing of Ceruloplasmin expression (R-HSA-156827)	111	16	2.85	+	5.61	1.2e-07	2.19e-05
Eukaryotic Translation Termination (R-HSA-72764)	93	15	2.39	+	6.28	8.04e-08	2.2e-05
Eukaryotic Translation Elongation (R-HSA-156842)	94	15	2.41	+	6.22	9.12e-08	2.22e-05
GTP hydrolysis and joining of the 60S ribosomal subunit (R-HSA-72706)	112	16	2.88	+	5.56	1.34e-07	2.26e-05
Selenocysteine synthesis (R-HSA-2408557)	93	15	2.39	+	6.28	8.04e-08	2.52e-05
Influenza Viral RNA Transcription and Replication (R-HSA-168273)	131	18	3.36	+	5.35	3.79e-08	2.77e-05
Formation of a pool of free 40S subunits (R-HSA-72689)	101	15	2.59	+	5.79	2.1e-07	3.07e-05
Cap-dependent Translation Initiation (R-HSA-72737)	119	16	3.05	+	5.24	2.82e-07	3.43e-05
Influenza Infection (R-HSA-168254)	151	18	3.88	+	4.64	2.63e-07	3.6e-05
Eukaryotic Translation Initiation (R-HSA-72613)	119	16	3.05	+	5.24	2.82e-07	3.63e-05
Translation (R-HSA-72766)	293	25	7.52	+	3.32	5.15e-07	5.94e-05
Nonsense Mediated Decay (NMD) enhanced by the Exon Junction Complex (EJC) (R-HSA-975957)	115	15	2.95	+	5.08	9.38e-07	9.78e-05
Nonsense-Mediated Decay (NMD) (R-HSA-927802)	115	15	2.95	+	5.08	9.38e-07	0.000103
Selenoamino acid metabolism (R-HSA-2408522)	116	15	2.98	+	5.04	1.03e-06	0.000103
Regulation of expression of SLITs and ROBOs (R-HSA-9010553)	170	18	4.36	+	4.12	1.27e-06	0.000121
Infectious disease (R-HSA-5663205)	370	27	9.5	+	2.84	3.01e-06	0.000275
Major pathway of rRNA processing in the nucleolus and cytosol (R-HSA-6791226)	181	17	4.65	+	3.66	1.09e-05	0.000951
Metabolism of amino acids and derivatives (R-HSA-71291)	365	25	9.37	+	2.67	1.91e-05	0.00155
rRNA processing in the nucleus and cytosol (R-HSA-8868773)	191	17	4.9	+	3.47	2.06e-05	0.00162
Chromatin organization (R-HSA-4839726)	241	19	6.19	+	3.07	3.3e-05	0.00233
Chromatin modifying enzymes (R-HSA-3247509)	241	19	6.19	+	3.07	3.3e-05	0.00241
rRNA processing (R-HSA-72312)	201	17	5.16	+	3.29	3.76e-05	0.00258
Cell Cycle (R-HSA-1640170)	600	33	15.4	+	2.14	7.82e-05	0.00519
