## Supplementary material for "Integrated analyses of early responses to radiation in glioblastoma identify new alterations in RNA processing and candidate target genes to improve treatment outcomes": Table S8

### Sheet: Both_cell_lines_T1vsT0_TEs
Gene_ID	Gene_Name	Gene_Type	log2FoldChange	pvalue	padj
ENSG00000135482	ZC3H10	protein_coding	0.688452	0.00379918	0.0263397
ENSG00000126953	TIMM8A	protein_coding	0.630099	0.00636213	0.0324703
ENSG00000141084	RANBP10	protein_coding	0.287677	0.0091156	0.0397358
ENSG00000173889	PHC3	protein_coding	0.222759	0.0100899	0.0397358
ENSG00000152492	CCDC50	protein_coding	0.207668	0.00882756	0.0397358
ENSG00000188010	MORN2	protein_coding	-0.482067	0.0100131	0.0397358
ENSG00000198482	ZNF808	protein_coding	-0.476851	0.0103371	0.0397358
ENSG00000023041	ZDHHC6	protein_coding	-0.448512	0.00710399	0.0324703
ENSG00000175634	RPS6KB2	protein_coding	-0.383037	0.0117254	0.0489263
ENSG00000006194	ZNF263	protein_coding	-0.365358	0.00448649	0.0263397
ENSG00000167272	POP5	protein_coding	-0.281418	0.00713538	0.0324703

### Sheet: Both_cell_lines_T24vsT1_TEs
Gene_ID	Gene_Name	Gene_Type	log2FoldChange	pvalue	padj
ENSG00000167996	FTH1	protein_coding	1.25329	3.49164e-06	2.58098e-06
ENSG00000182004	SNRPE	protein_coding	1.00492	0.000553849	0.00205477
ENSG00000186026	ZNF284	protein_coding	0.770631	0.00516525	0.0225629
ENSG00000173041	ZNF680	protein_coding	0.723569	0.00566404	0.0253365
ENSG00000186017	ZNF566	protein_coding	0.692578	0.00409011	0.019152
ENSG00000198393	ZNF26	protein_coding	0.673449	6.46524e-06	4.9104e-06
ENSG00000235162	C12orf75	protein_coding	0.624553	0.000144949	0.000320573
ENSG00000198799	LRIG2	protein_coding	0.622837	3.5104e-05	4.35122e-05
ENSG00000196152	ZNF79	protein_coding	0.611433	0.00420183	0.0197949
ENSG00000229833	PET100	protein_coding	0.609613	0.00288443	0.0131384
ENSG00000205323	SARNP	protein_coding	0.568605	0.00222036	0.0109049
ENSG00000277258	PCGF2	protein_coding	0.562841	9.33288e-05	0.000171196
ENSG00000172831	CES2	protein_coding	0.558631	0.00261717	0.0124414
ENSG00000182518	FAM104B	protein_coding	0.553312	0.001406	0.00618304
ENSG00000127081	ZNF484	protein_coding	0.552513	0.00318412	0.0143298
ENSG00000149089	APIP	protein_coding	0.548744	0.00847735	0.0393637
ENSG00000175691	ZNF77	protein_coding	0.535522	0.00382515	0.0174568
ENSG00000152454	ZNF256	protein_coding	0.533654	0.00204032	0.00979778
ENSG00000103404	USP31	protein_coding	0.532434	0.00516002	0.0225629
ENSG00000214753	HNRNPUL2	protein_coding	0.504249	0.00046437	0.00164894
ENSG00000109670	FBXW7	protein_coding	0.493558	0.00976349	0.046363
ENSG00000037042	TUBG2	protein_coding	0.485232	0.00265408	0.0124414
ENSG00000159079	C21orf59	protein_coding	0.48345	0.00431138	0.0201835
ENSG00000088179	PTPN4	protein_coding	0.470279	0.00603796	0.0264603
ENSG00000066697	MSANTD3	protein_coding	0.464217	0.00242296	0.0120407
ENSG00000175768	TOMM5	protein_coding	0.446159	0.00131858	0.00582197
ENSG00000167766	ZNF83	protein_coding	0.445994	0.00913834	0.043319
ENSG00000213516	RBMXL1	protein_coding	0.445846	0.000546507	0.00205477
ENSG00000188785	ZNF548	protein_coding	0.44548	0.00637346	0.027527
ENSG00000163170	BOLA3	protein_coding	0.444267	0.000342947	0.0011238
ENSG00000204220	PFDN6	protein_coding	0.442301	0.00611246	0.0265531
ENSG00000109787	KLF3	protein_coding	0.440002	0.00944774	0.045137
ENSG00000148730	EIF4EBP2	protein_coding	0.424282	0.00918153	0.04335
ENSG00000170881	RNF139	protein_coding	0.419948	0.0045694	0.0206787
ENSG00000083099	LYRM2	protein_coding	0.419171	0.0067605	0.0293942
ENSG00000167384	ZNF180	protein_coding	0.415993	0.00446955	0.0204706
ENSG00000138134	STAMBPL1	protein_coding	0.408418	0.0096906	0.046363
ENSG00000123739	PLA2G12A	protein_coding	0.408191	0.00599021	0.0263824
ENSG00000111666	CHPT1	protein_coding	0.407668	0.00223385	0.0109049
ENSG00000111196	MAGOHB	protein_coding	0.396582	0.00271104	0.0126869
ENSG00000118816	CCNI	protein_coding	0.396124	8.86508e-05	0.00016738
ENSG00000166716	ZNF592	protein_coding	0.396076	9.82023e-06	8.56941e-06
ENSG00000278129	ZNF8	protein_coding	0.391382	0.00312791	0.0143011
ENSG00000213625	LEPROT	protein_coding	0.388478	0.00880822	0.0413413
ENSG00000100142	POLR2F	protein_coding	0.387761	0.00116318	0.00536945
ENSG00000188690	UROS	protein_coding	0.385778	0.00264759	0.0124414
ENSG00000156671	SAMD8	protein_coding	0.384498	0.00898925	0.0424548
ENSG00000156976	EIF4A2	protein_coding	0.382978	0.00531896	0.0232466
ENSG00000156411	C14orf2	protein_coding	0.371551	0.00487976	0.0220025
ENSG00000131323	TRAF3	protein_coding	0.366368	0.00574303	0.0256901
ENSG00000155329	ZCCHC10	protein_coding	0.3602	0.00481046	0.0219716
ENSG00000022840	RNF10	protein_coding	0.356483	3.79439e-05	4.5832e-05
ENSG00000165156	ZHX1	protein_coding	0.352757	0.00289755	0.0131384
ENSG00000137288	UQCC2	protein_coding	0.348071	0.00281831	0.0131384
ENSG00000145780	FEM1C	protein_coding	0.341169	0.00152574	0.00677707
ENSG00000197024	ZNF398	protein_coding	0.33876	0.0078334	0.0355653
ENSG00000196636	SDHAF3	protein_coding	0.335994	0.00735011	0.0324832
ENSG00000127922	SHFM1	protein_coding	0.333382	0.00644285	0.0277982
ENSG00000125827	TMX4	protein_coding	0.333277	0.00297503	0.0133581
ENSG00000101361	NOP56	protein_coding	0.332809	0.00056832	0.00206938
ENSG00000006194	ZNF263	protein_coding	0.331841	0.00614587	0.0265682
ENSG00000136731	UGGT1	protein_coding	0.33114	0.00137422	0.00609183
ENSG00000112110	MRPL18	protein_coding	0.327411	0.000684802	0.00273511
ENSG00000140367	UBE2Q2	protein_coding	0.324344	0.00728803	0.0324832
ENSG00000084693	AGBL5	protein_coding	0.324298	0.00845237	0.0393637
ENSG00000108953	YWHAE	protein_coding	0.321174	0.00583729	0.0257891
ENSG00000006007	GDE1	protein_coding	0.313506	2.49243e-05	2.65435e-05
ENSG00000241468	ATP5J2	protein_coding	0.308236	0.00198482	0.00967558
ENSG00000165527	ARF6	protein_coding	0.30376	0.00150262	0.00675565
ENSG00000137842	TMEM62	protein_coding	0.296923	0.0050108	0.0223785
ENSG00000214736	TOMM6	protein_coding	0.288055	0.00971908	0.046363
ENSG00000143727	ACP1	protein_coding	0.283229	0.00620032	0.0267349
ENSG00000198160	MIER1	protein_coding	0.282673	0.00630023	0.0272273
ENSG00000152382	TADA1	protein_coding	0.272607	0.00688308	0.0300463
ENSG00000134779	TPGS2	protein_coding	0.260781	0.00118681	0.00536945
ENSG00000165629	ATP5C1	protein_coding	0.257233	0.00482234	0.0219716
ENSG00000125779	PANK2	protein_coding	0.249148	0.00253926	0.0124414
ENSG00000185238	PRMT3	protein_coding	0.248155	0.00606827	0.0264603
ENSG00000165672	PRDX3	protein_coding	0.246315	0.000226297	0.000583489
ENSG00000155304	HSPA13	protein_coding	0.244703	0.00823917	0.038103
ENSG00000082515	MRPL22	protein_coding	0.241286	0.0036618	0.0165178
ENSG00000011007	TCEB3	protein_coding	0.241222	0.00337293	0.0148942
ENSG00000163069	SGCB	protein_coding	0.23815	0.00731859	0.0324832
ENSG00000134851	TMEM165	protein_coding	0.227677	0.00445387	0.0204706
ENSG00000168894	RNF181	protein_coding	0.226177	0.00260459	0.0124414
ENSG00000150459	SAP18	protein_coding	0.219313	0.00661488	0.0285764
ENSG00000163902	RPN1	protein_coding	0.204197	0.000120857	0.000249568
ENSG00000120265	PCMT1	protein_coding	0.189543	0.00760841	0.0341414
ENSG00000128829	EIF2AK4	protein_coding	0.188113	0.00585086	0.0257891
ENSG00000182934	SRPRA	protein_coding	0.18795	0.00120099	0.00536945
ENSG00000215612	HMX1	protein_coding	-1.19415	0.00160155	0.0071918
ENSG00000142541	RPL13A	protein_coding	-0.877552	0.00104638	0.00468914
ENSG00000105373	GLTSCR2	protein_coding	-0.793294	6.84723e-07	3.2125e-07
ENSG00000231500	RPS18	protein_coding	-0.761994	0.00859691	0.0399964
ENSG00000258289	CHURC1	protein_coding	-0.68791	0.00257859	0.0124414
ENSG00000167526	RPL13	protein_coding	-0.641881	4.38901e-06	3.04795e-06
ENSG00000112561	TFEB	protein_coding	-0.638669	0.00438815	0.0203146
ENSG00000147162	OGT	protein_coding	-0.616086	0.000177968	0.0004297
ENSG00000182568	SATB1	protein_coding	-0.600453	0.00297756	0.0133581
ENSG00000168028	RPSA	protein_coding	-0.578446	0.00322071	0.0144088
ENSG00000134419	RPS15A	protein_coding	-0.574486	5.98136e-09	1.94396e-10
ENSG00000076555	ACACB	protein_coding	-0.571326	0.00384137	0.0174568
ENSG00000133112	TPT1	protein_coding	-0.537546	1.39459e-05	1.36114e-05
ENSG00000089009	RPL6	protein_coding	-0.516605	0.00798901	0.0364714
ENSG00000171863	RPS7	protein_coding	-0.482311	0.00168328	0.00749234
ENSG00000254772	EEF1G	protein_coding	-0.450374	1.98657e-05	1.98634e-05
ENSG00000119042	SATB2	protein_coding	-0.448951	0.000862546	0.00365499
ENSG00000108840	HDAC5	protein_coding	-0.429915	0.00492353	0.0221049
ENSG00000198198	SZT2	protein_coding	-0.421481	0.000705149	0.00277754
ENSG00000010818	HIVEP2	protein_coding	-0.416963	0.00285788	0.0131384
ENSG00000001167	NFYA	protein_coding	-0.413914	0.000817236	0.00344546
ENSG00000144589	STK11IP	protein_coding	-0.408781	0.00228913	0.0111504
ENSG00000114391	RPL24	protein_coding	-0.389225	0.00527233	0.0231259
ENSG00000197756	RPL37A	protein_coding	-0.385304	0.0031807	0.0143298
ENSG00000047578	KIAA0556	protein_coding	-0.377465	0.000445548	0.00160191
ENSG00000131469	RPL27	protein_coding	-0.372244	0.000186115	0.000440299
ENSG00000167566	NCKAP5L	protein_coding	-0.370055	0.0100672	0.0484496
ENSG00000063046	EIF4B	protein_coding	-0.366539	0.0028766	0.0131384
ENSG00000141084	RANBP10	protein_coding	-0.360806	0.000444961	0.00160191
ENSG00000160691	SHC1	protein_coding	-0.359572	0.00975518	0.046363
ENSG00000137154	RPS6	protein_coding	-0.356563	4.33597e-05	5.33668e-05
ENSG00000215041	NEURL4	protein_coding	-0.346762	0.00204804	0.00979778
ENSG00000084774	CAD	protein_coding	-0.345622	0.00264117	0.0124414
ENSG00000008869	HEATR5B	protein_coding	-0.345278	0.00504136	0.0223785
ENSG00000204628	RACK1	protein_coding	-0.340218	1.10505e-06	4.84501e-07
ENSG00000100083	GGA1	protein_coding	-0.335667	0.0055949	0.0250551
ENSG00000167658	EEF2	protein_coding	-0.327669	0.00337533	0.0148942
ENSG00000100316	RPL3	protein_coding	-0.326009	0.00126857	0.00563269
ENSG00000012061	ERCC1	protein_coding	-0.324958	0.00339025	0.0148942
ENSG00000198034	RPS4X	protein_coding	-0.316988	0.00105505	0.00468914
ENSG00000174444	RPL4	protein_coding	-0.315567	1.95627e-05	1.98634e-05
ENSG00000142534	RPS11	protein_coding	-0.31495	0.00329419	0.0147633
ENSG00000186468	RPS23	protein_coding	-0.30623	0.00164319	0.00734853
ENSG00000182899	RPL35A	protein_coding	-0.305354	0.00362605	0.0164549
ENSG00000100129	EIF3L	protein_coding	-0.30169	0.00449774	0.0204706
ENSG00000164587	RPS14	protein_coding	-0.299411	0.00649448	0.027941
ENSG00000157106	SMG1	protein_coding	-0.28931	0.00484544	0.0219716
ENSG00000011243	AKAP8L	protein_coding	-0.287471	0.00599463	0.0263824
ENSG00000158615	PPP1R15B	protein_coding	-0.285568	0.00127401	0.00563269
ENSG00000127481	UBR4	protein_coding	-0.284246	0.00581402	0.0257891
ENSG00000170322	NFRKB	protein_coding	-0.279426	0.00430421	0.0201835
ENSG00000142676	RPL11	protein_coding	-0.264177	0.00513479	0.0225629
ENSG00000147130	ZMYM3	protein_coding	-0.26045	0.00505047	0.0223785
ENSG00000092203	TOX4	protein_coding	-0.235183	0.00458442	0.0206787
ENSG00000122406	RPL5	protein_coding	-0.231553	0.00104326	0.00468914
ENSG00000198793	MTOR	protein_coding	-0.190642	0.00719206	0.0320696
ENSG00000185722	ANKFY1	protein_coding	-0.176309	0.00438198	0.0203146
