## Supplementary material for "Integrated analyses of early responses to radiation in glioblastoma identify new alterations in RNA processing and candidate target genes to improve treatment outcomes": Table S9

### Sheet: T24vsT1_GO
GO biological process complete	Homo sapiens - REFLIST (20996)	upload_1 (59)	upload_1 (expected)	upload_1 (over/under)	upload_1 (fold Enrichment)	upload_1 (raw P-value)	upload_1 (FDR)
negative regulation of ubiquitin protein ligase activity (GO:1904667)	10	3	0.03	+	> 100	5.86e-06	0.000907
SRP-dependent cotranslational protein targeting to membrane (GO:0006614)	97	20	0.27	+	73.37	3.34e-31	1.76e-27
cotranslational protein targeting to membrane (GO:0006613)	102	20	0.29	+	69.78	8.25e-31	2.6e-27
protein targeting to ER (GO:0045047)	109	20	0.31	+	65.3	2.73e-30	7.19e-27
establishment of protein localization to endoplasmic reticulum (GO:0072599)	113	20	0.32	+	62.98	5.25e-30	1.18e-26
negative regulation of ubiquitin-protein transferase activity (GO:0051444)	17	3	0.05	+	62.8	2.3e-05	0.00343
viral transcription (GO:0019083)	114	20	0.32	+	62.43	6.16e-30	1.22e-26
nuclear-transcribed mRNA catabolic process, nonsense-mediated decay (GO:0000184)	120	21	0.34	+	62.28	1.96e-31	1.55e-27
viral gene expression (GO:0019080)	128	21	0.36	+	58.38	6.72e-31	2.65e-27
ribosomal large subunit assembly (GO:0000027)	31	5	0.09	+	57.4	5.12e-08	9.3e-06
translational initiation (GO:0006413)	146	22	0.41	+	53.62	1.17e-31	1.85e-27
protein localization to endoplasmic reticulum (GO:0070972)	137	20	0.38	+	51.95	1.77e-28	3.1e-25
regulation of ubiquitin protein ligase activity (GO:1904666)	22	3	0.06	+	48.53	4.6e-05	0.00679
protein targeting to membrane (GO:0006612)	160	20	0.45	+	44.48	3.09e-27	4.06e-24
nuclear-transcribed mRNA catabolic process (GO:0000956)	195	21	0.55	+	38.32	2.34e-27	3.7e-24
ribosome assembly (GO:0042255)	66	7	0.19	+	37.74	1.33e-09	2.72e-07
cytoplasmic translation (GO:0002181)	70	7	0.2	+	35.59	1.94e-09	3.83e-07
mRNA catabolic process (GO:0006402)	211	21	0.59	+	35.42	1.1e-26	1.24e-23
RNA catabolic process (GO:0006401)	242	21	0.68	+	30.88	1.62e-25	1.6e-22
ribosomal large subunit biogenesis (GO:0042273)	72	6	0.2	+	29.66	8.19e-08	1.45e-05
negative regulation of ubiquitin-dependent protein catabolic process (GO:2000059)	48	4	0.13	+	29.66	1.36e-05	0.00205
establishment of protein localization to membrane (GO:0090150)	261	21	0.73	+	28.63	7.18e-25	6.67e-22
negative regulation of protein ubiquitination (GO:0031397)	73	5	0.21	+	24.37	2.62e-06	0.000418
translation (GO:0006412)	395	25	1.11	+	22.52	2.51e-27	3.6e-24
peptide biosynthetic process (GO:0043043)	418	25	1.17	+	21.28	9.53e-27	1.16e-23
ribosomal small subunit biogenesis (GO:0042274)	67	4	0.19	+	21.25	4.7e-05	0.00687
negative regulation of protein modification by small protein conjugation or removal (GO:1903321)	84	5	0.24	+	21.18	5.04e-06	0.000788
protein targeting (GO:0006605)	351	20	0.99	+	20.28	7.46e-21	4.36e-18
negative regulation of proteolysis involved in cellular protein catabolic process (GO:1903051)	72	4	0.2	+	19.77	6.14e-05	0.00889
nucleobase-containing compound catabolic process (GO:0034655)	406	22	1.14	+	19.28	1.58e-22	1.24e-19
amide biosynthetic process (GO:0043604)	534	26	1.5	+	17.33	1.09e-25	1.15e-22
establishment of protein localization to organelle (GO:0072594)	412	20	1.16	+	17.27	1.51e-19	7.96e-17
heterocycle catabolic process (GO:0046700)	455	22	1.28	+	17.21	1.66e-21	1.19e-18
cellular nitrogen compound catabolic process (GO:0044270)	456	22	1.28	+	17.17	1.74e-21	1.2e-18
aromatic compound catabolic process (GO:0019439)	470	22	1.32	+	16.66	3.26e-21	1.98e-18
peptide metabolic process (GO:0006518)	558	25	1.57	+	15.94	8.65e-24	7.59e-21
ribonucleoprotein complex assembly (GO:0022618)	227	10	0.64	+	15.68	1.05e-09	2.18e-07
protein localization to membrane (GO:0072657)	479	21	1.35	+	15.6	1.15e-19	6.25e-17
organic cyclic compound catabolic process (GO:1901361)	503	22	1.41	+	15.56	1.32e-20	7.46e-18
ribonucleoprotein complex subunit organization (GO:0071826)	241	10	0.68	+	14.77	1.82e-09	3.64e-07
rRNA processing (GO:0006364)	205	8	0.58	+	13.89	1.37e-07	2.38e-05
ribosome biogenesis (GO:0042254)	289	11	0.81	+	13.55	6.24e-10	1.35e-07
viral process (GO:0016032)	690	26	1.94	+	13.41	5.82e-23	4.84e-20
rRNA metabolic process (GO:0016072)	232	8	0.65	+	12.27	3.41e-07	5.85e-05
symbiont process (GO:0044403)	767	26	2.16	+	12.06	7.69e-22	5.78e-19
cellular amide metabolic process (GO:0043603)	805	26	2.26	+	11.49	2.49e-21	1.64e-18
mRNA metabolic process (GO:0016071)	683	22	1.92	+	11.46	7.13e-18	3.52e-15
interspecies interaction between organisms (GO:0044419)	810	26	2.28	+	11.42	2.9e-21	1.83e-18
ribonucleoprotein complex biogenesis (GO:0022613)	442	14	1.24	+	11.27	2.24e-11	5.8e-09
protein localization to organelle (GO:0033365)	705	22	1.98	+	11.1	1.36e-17	6.33e-15
regulation of translation (GO:0006417)	342	9	0.96	+	9.36	5.41e-07	9.09e-05
cellular macromolecule catabolic process (GO:0044265)	880	23	2.47	+	9.3	8.82e-17	3.98e-14
macromolecule catabolic process (GO:0009057)	1023	24	2.87	+	8.35	1.65e-16	7.23e-14
intracellular protein transport (GO:0006886)	981	22	2.76	+	7.98	1.09e-14	4.01e-12
regulation of cellular amide metabolic process (GO:0034248)	408	9	1.15	+	7.85	2.25e-06	0.000363
ncRNA processing (GO:0034470)	383	8	1.08	+	7.43	1.28e-05	0.00196
organonitrogen compound biosynthetic process (GO:1901566)	1442	29	4.05	+	7.16	1.78e-18	9.05e-16
cellular nitrogen compound biosynthetic process (GO:0044271)	1675	30	4.71	+	6.37	8.14e-18	3.89e-15
posttranscriptional regulation of gene expression (GO:0010608)	512	9	1.44	+	6.26	1.36e-05	0.00206
negative regulation of gene expression (GO:0010629)	1697	28	4.77	+	5.87	1.38e-15	5.59e-13
cellular macromolecule biosynthetic process (GO:0034645)	1708	28	4.8	+	5.83	1.62e-15	6.41e-13
intracellular transport (GO:0046907)	1537	25	4.32	+	5.79	1.22e-13	4.29e-11
macromolecule biosynthetic process (GO:0009059)	1761	28	4.95	+	5.66	3.5e-15	1.31e-12
gene expression (GO:0010467)	2005	30	5.63	+	5.32	1.06e-15	4.41e-13
protein transport (GO:0015031)	1480	22	4.16	+	5.29	3.51e-11	8.8e-09
cellular protein localization (GO:0034613)	1553	23	4.36	+	5.27	1.14e-11	3.26e-09
cellular macromolecule localization (GO:0070727)	1561	23	4.39	+	5.24	1.26e-11	3.55e-09
peptide transport (GO:0015833)	1505	22	4.23	+	5.2	4.84e-11	1.18e-08
RNA metabolic process (GO:0016070)	1669	24	4.69	+	5.12	6.23e-12	1.82e-09
amide transport (GO:0042886)	1537	22	4.32	+	5.09	7.23e-11	1.73e-08
establishment of protein localization (GO:0045184)	1563	22	4.39	+	5.01	9.96e-11	2.35e-08
establishment of localization in cell (GO:0051649)	1786	25	5.02	+	4.98	3.34e-12	1.05e-09
organic substance catabolic process (GO:1901575)	1728	24	4.86	+	4.94	1.29e-11	3.57e-09
cellular catabolic process (GO:0044248)	1774	24	4.99	+	4.81	2.22e-11	5.85e-09
multi-organism process (GO:0051704)	2502	33	7.03	+	4.69	6.22e-16	2.65e-13
catabolic process (GO:0009056)	2012	25	5.65	+	4.42	4.39e-11	1.08e-08
negative regulation of macromolecule metabolic process (GO:0010605)	2609	32	7.33	+	4.36	1.82e-14	6.54e-12
nitrogen compound transport (GO:0071705)	1803	22	5.07	+	4.34	1.46e-09	2.96e-07
protein localization (GO:0008104)	2098	25	5.9	+	4.24	1.07e-10	2.49e-08
nucleic acid metabolic process (GO:0090304)	2309	26	6.49	+	4.01	1.3e-10	2.97e-08
negative regulation of metabolic process (GO:0009892)	2854	32	8.02	+	3.99	2.24e-13	7.51e-11
cellular biosynthetic process (GO:0044249)	2795	31	7.85	+	3.95	9.32e-13	3.06e-10
cellular localization (GO:0051641)	2392	26	6.72	+	3.87	2.82e-10	6.26e-08
macromolecule localization (GO:0033036)	2431	26	6.83	+	3.81	4.01e-10	8.79e-08
organic substance biosynthetic process (GO:1901576)	2900	31	8.15	+	3.8	2.49e-12	8.01e-10
organic substance transport (GO:0071702)	2176	23	6.11	+	3.76	8.33e-09	1.57e-06
biosynthetic process (GO:0009058)	2958	31	8.31	+	3.73	4.2e-12	1.28e-09
nucleobase-containing compound metabolic process (GO:0006139)	2960	29	8.32	+	3.49	1.71e-10	3.85e-08
cellular protein metabolic process (GO:0044267)	3729	36	10.48	+	3.44	1.98e-13	6.78e-11
cellular nitrogen compound metabolic process (GO:0034641)	3608	34	10.14	+	3.35	3.47e-12	1.07e-09
heterocycle metabolic process (GO:0046483)	3128	29	8.79	+	3.3	6.43e-10	1.37e-07
regulation of gene expression (GO:0010468)	4465	41	12.55	+	3.27	3.03e-15	1.17e-12
cellular aromatic compound metabolic process (GO:0006725)	3172	29	8.91	+	3.25	8.96e-10	1.89e-07
organic cyclic compound metabolic process (GO:1901360)	3391	29	9.53	+	3.04	4.33e-09	8.33e-07
protein metabolic process (GO:0019538)	4415	36	12.41	+	2.9	3.43e-11	8.73e-09
cellular macromolecule metabolic process (GO:0044260)	5085	39	14.29	+	2.73	1.35e-11	3.67e-09
regulation of macromolecule metabolic process (GO:0060255)	6129	43	17.22	+	2.5	5.64e-12	1.68e-09
negative regulation of biological process (GO:0048519)	5218	35	14.66	+	2.39	2.11e-08	3.92e-06
transport (GO:0006810)	4467	30	12.55	+	2.39	5.48e-07	9.11e-05
organonitrogen compound metabolic process (GO:1901564)	5535	37	15.55	+	2.38	5.36e-09	1.02e-06
regulation of metabolic process (GO:0019222)	6652	44	18.69	+	2.35	1.81e-11	4.85e-09
establishment of localization (GO:0051234)	4588	30	12.89	+	2.33	1.44e-06	0.000234
macromolecule metabolic process (GO:0043170)	6258	40	17.59	+	2.27	2.83e-09	5.51e-07
localization (GO:0051179)	5651	33	15.88	+	2.08	2.72e-06	0.00043
nitrogen compound metabolic process (GO:0006807)	7228	41	20.31	+	2.02	5.19e-08	9.31e-06
cellular metabolic process (GO:0044237)	7670	43	21.55	+	2	2.93e-08	5.38e-06

### Sheet: T24vsT1_Pathway
Reactome pathways	Homo sapiens - REFLIST (20996)	upload_1 (59)	upload_1 (expected)	upload_1 (over/under)	upload_1 (fold Enrichment)	upload_1 (raw P-value)	upload_1 (FDR)
Peptide chain elongation (R-HSA-156902)	89	21	0.25	+	83.97	7.01e-34	3.84e-31
Eukaryotic Translation Elongation (R-HSA-156842)	94	22	0.26	+	83.29	1.86e-35	4.07e-32
Viral mRNA Translation (R-HSA-192823)	89	20	0.25	+	79.97	7.19e-32	1.97e-29
Eukaryotic Translation Termination (R-HSA-72764)	93	20	0.26	+	76.53	1.57e-31	2.87e-29
Selenocysteine synthesis (R-HSA-2408557)	93	20	0.26	+	76.53	1.57e-31	3.13e-29
Nonsense Mediated Decay (NMD) independent of the Exon Junction Complex (EJC) (R-HSA-975956)	95	20	0.27	+	74.92	2.3e-31	3.88e-29
Formation of a pool of free 40S subunits (R-HSA-72689)	101	21	0.28	+	73.99	7.47e-33	2.34e-30
L13a-mediated translational silencing of Ceruloplasmin expression (R-HSA-156827)	111	22	0.31	+	70.53	4.88e-34	5.34e-31
GTP hydrolysis and joining of the 60S ribosomal subunit (R-HSA-72706)	112	22	0.31	+	69.9	5.83e-34	4.26e-31
Formation of the ternary complex, and subsequently, the 43S complex (R-HSA-72695)	51	10	0.14	+	69.78	1.08e-15	6.96e-14
Translation initiation complex formation (R-HSA-72649)	58	11	0.16	+	67.49	5.02e-17	3.67e-15
Ribosomal scanning and start codon recognition (R-HSA-72702)	58	11	0.16	+	67.49	5.02e-17	3.79e-15
Activation of the mRNA upon binding of the cap-binding complex and eIFs, and subsequent binding to 43S (R-HSA-72662)	59	11	0.17	+	66.35	5.94e-17	4.2e-15
Cap-dependent Translation Initiation (R-HSA-72737)	119	22	0.33	+	65.79	1.94e-33	7.09e-31
Eukaryotic Translation Initiation (R-HSA-72613)	119	22	0.33	+	65.79	1.94e-33	8.51e-31
Nonsense Mediated Decay (NMD) enhanced by the Exon Junction Complex (EJC) (R-HSA-975957)	115	21	0.32	+	64.98	8.71e-32	1.91e-29
Nonsense-Mediated Decay (NMD) (R-HSA-927802)	115	21	0.32	+	64.98	8.71e-32	2.12e-29
SRP-dependent cotranslational protein targeting to membrane (R-HSA-1799339)	112	20	0.31	+	63.55	4.47e-30	6.99e-28
Selenoamino acid metabolism (R-HSA-2408522)	116	20	0.33	+	61.36	8.45e-30	1.23e-27
Influenza Viral RNA Transcription and Replication (R-HSA-168273)	131	20	0.37	+	54.33	7.77e-29	1.06e-26
Influenza Life Cycle (R-HSA-168255)	140	20	0.39	+	50.84	2.63e-28	3.2e-26
Influenza Infection (R-HSA-168254)	151	20	0.42	+	47.13	1.06e-27	1.22e-25
mTORC1-mediated signalling (R-HSA-166208)	23	3	0.06	+	46.42	5.19e-05	0.00307
Regulation of expression of SLITs and ROBOs (R-HSA-9010553)	170	20	0.48	+	41.87	9.49e-27	1.04e-24
Major pathway of rRNA processing in the nucleolus and cytosol (R-HSA-6791226)	181	20	0.51	+	39.32	3.04e-26	3.17e-24
rRNA processing in the nucleus and cytosol (R-HSA-8868773)	191	20	0.54	+	37.26	8.28e-26	8.24e-24
rRNA processing (R-HSA-72312)	201	20	0.56	+	35.41	2.14e-25	2.04e-23
Signaling by ROBO receptors (R-HSA-376176)	216	20	0.61	+	32.95	8.23e-25	7.51e-23
Translation (R-HSA-72766)	293	24	0.82	+	29.15	1.03e-28	1.33e-26
Infectious disease (R-HSA-5663205)	370	21	1.04	+	20.2	7.04e-22	6.17e-20
Metabolism of amino acids and derivatives (R-HSA-71291)	365	20	1.03	+	19.5	1.56e-20	1.31e-18
Axon guidance (R-HSA-422475)	550	21	1.55	+	13.59	1.74e-18	1.41e-16
Metabolism of RNA (R-HSA-8953854)	660	22	1.85	+	11.86	3.54e-18	2.77e-16
Disease (R-HSA-1643685)	1023	24	2.87	+	8.35	1.65e-16	1.13e-14
Developmental Biology (R-HSA-1266738)	1038	21	2.92	+	7.2	3.71e-13	2.32e-11
Metabolism of proteins (R-HSA-392499)	2078	31	5.84	+	5.31	2.86e-16	1.9e-14
Metabolism (R-HSA-1430728)	2061	23	5.79	+	3.97	2.96e-09	1.8e-07
