## Supplementary material for "Integrated analyses of early responses to radiation in glioblastoma identify new alterations in RNA processing and candidate target genes to improve treatment outcomes": Table S10

### Sheet: Shared GO
AS		Translation Down		DE Down
aromatic compound biosynthetic process (GO:0019438)		aromatic compound catabolic process (GO:0019439)		aromatic compound biosynthetic process (GO:0019438)
aromatic compound catabolic process (GO:0019439)		cellular aromatic compound metabolic process (GO:0006725)		cellular aromatic compound metabolic process (GO:0006725)
cellular macromolecule catabolic process (GO:0044265)		cellular macromolecule biosynthetic process (GO:0034645)		cellular macromolecule biosynthetic process (GO:0034645)
cellular nitrogen compound biosynthetic process (GO:0044271)		cellular macromolecule catabolic process (GO:0044265)		cellular nitrogen compound metabolic process (GO:0034641)
cellular nitrogen compound catabolic process (GO:0044270)		cellular nitrogen compound biosynthetic process (GO:0044271)		heterocycle biosynthetic process (GO:0018130)
cotranslational protein targeting to membrane (GO:0006613)		cellular nitrogen compound catabolic process (GO:0044270)		heterocycle metabolic process (GO:0046483)
establishment of protein localization to endoplasmic reticulum (GO:0072599)		cellular nitrogen compound metabolic process (GO:0034641)		macromolecule biosynthetic process (GO:0009059)
establishment of protein localization to organelle (GO:0072594)		cotranslational protein targeting to membrane (GO:0006613)		nucleic acid metabolic process (GO:0090304)
heterocycle biosynthetic process (GO:0018130)		establishment of protein localization to endoplasmic reticulum (GO:0072599)		nucleobase-containing compound metabolic process (GO:0006139)
heterocycle catabolic process (GO:0046700)		establishment of protein localization to organelle (GO:0072594)		organic cyclic compound metabolic process (GO:1901360)
macromolecule catabolic process (GO:0009057)		heterocycle catabolic process (GO:0046700)		ribonucleoprotein complex biogenesis (GO:0022613)
mRNA catabolic process (GO:0006402)		heterocycle metabolic process (GO:0046483)		ribosome biogenesis (GO:0042254)
mRNA metabolic process (GO:0016071)		macromolecule biosynthetic process (GO:0009059)		rRNA metabolic process (GO:0016072)
nuclear-transcribed mRNA catabolic process (GO:0000956)		macromolecule catabolic process (GO:0009057)		rRNA processing (GO:0006364)
nuclear-transcribed mRNA catabolic process, nonsense-mediated decay (GO:0000184)		mRNA catabolic process (GO:0006402)
nucleobase-containing compound catabolic process (GO:0034655)		mRNA metabolic process (GO:0016071)
organic cyclic compound catabolic process (GO:1901361)		nuclear-transcribed mRNA catabolic process (GO:0000956)
protein localization to endoplasmic reticulum (GO:0070972)		nuclear-transcribed mRNA catabolic process, nonsense-mediated decay (GO:0000184)
protein localization to organelle (GO:0033365)		nucleic acid metabolic process (GO:0090304)
protein targeting to ER (GO:0045047)		nucleobase-containing compound catabolic process (GO:0034655)
protein targeting to membrane (GO:0006612)		nucleobase-containing compound metabolic process (GO:0006139)
RNA catabolic process (GO:0006401)		organic cyclic compound catabolic process (GO:1901361)
RNA metabolic process (GO:0016070)		organic cyclic compound metabolic process (GO:1901360)
SRP-dependent cotranslational protein targeting to membrane (GO:0006614)		protein localization to endoplasmic reticulum (GO:0070972)
translational initiation (GO:0006413)		protein localization to organelle (GO:0033365)
viral gene expression (GO:0019080)		protein targeting to ER (GO:0045047)
viral transcription (GO:0019083)		protein targeting to membrane (GO:0006612)
		ribonucleoprotein complex biogenesis (GO:0022613)
		ribosome biogenesis (GO:0042254)
		RNA catabolic process (GO:0006401)
		RNA metabolic process (GO:0016070)
		rRNA metabolic process (GO:0016072)
		rRNA processing (GO:0006364)
		SRP-dependent cotranslational protein targeting to membrane (GO:0006614)
		translational initiation (GO:0006413)
		viral gene expression (GO:0019080)
		viral transcription (GO:0019083)

### Sheet: Main biological groups
aromatic compound biosynthetic process	GO:0019438
cellular nitrogen compound biosynthetic process	GO:0044271
heterocycle biosynthetic process	GO:0018130
mRNA metabolic process	GO:0016071
RNA metabolic process	GO:0016070
cellular nitrogen compound metabolic process	GO:0034641
heterocycle metabolic process	GO:0046483
macromolecule biosynthetic process	GO:0009059
nucleic acid metabolic process	GO:0090304
nucleobase-containing compound metabolic process	GO:0006139
organic cyclic compound metabolic process	GO:1901360
ribonucleoprotein complex biogenesis	GO:0022613
ribosome biogenesis	GO:0042254
rRNA metabolic process	GO:0016072
rRNA processing	GO:0006364
cotranslational protein targeting to membrane	GO:0006613
establishment of protein localization to endoplasmic reticulum	GO:0072599
protein localization to endoplasmic reticulum	GO:0070972
protein targeting to ER	GO:0045047
SRP-dependent cotranslational protein targeting to membrane	GO:0006614
translational initiation	GO:0006413
